# CRISPR PERSIST-On enables heritable and fine-tunable human gene activation

**DOI:** 10.1101/2024.04.26.590475

**Authors:** Y. Esther Tak, Jonathan Y. Hsu, Justine Shih, Hayley T. Schultz, Ivy T. Nguyen, Kin Chung Lam, Luca Pinello, J. Keith Joung

**Author notes:** These authors contributed equally (Y. Esther Tak, Jonathan Y. Hsu). These authors contributed equally (Justine Shih, Hayley T. Schultz).

## Abstract

Current technologies for upregulation of endogenous genes use targeted artificial transcriptional activators but stable gene activation requires persistent expression of these synthetic factors. Although general “hit-and-run” strategies exist for inducing long-term silencing of endogenous genes using targeted artificial transcriptional repressors, to our knowledge no equivalent approach for gene activation has been described to date. Here we show stable gene activation can be achieved by harnessing endogenous transcription factors (**EndoTF**s) that are normally expressed in human cells. Specifically, EndoTFs can be recruited to activate endogenous human genes of interest by using CRISPR-based gene editing to introduce EndoTF DNA binding motifs into a target gene promoter. This Precision Editing of Regulatory Sequences to Induce Stable Transcription-On (**PERSIST-On**) approach results in stable long-term gene activation, which we show is durable for at least five months. Using a high-throughput CRISPR prime editing pooled screening method, we also show that the magnitude of gene activation can be finely tuned either by using binding sites for different EndoTF or by introducing specific mutations within such sites. Our results delineate a generalizable framework for using PERSIST-On to induce heritable and fine-tunable gene activation in a hit-and-run fashion, thereby enabling a wide range of research and therapeutic applications that require long-term upregulation of a target gene.
