## Supplementary Table 1 for "CRISPR PERSIST-On enables heritable and fine-tunable human gene activation"

### Sheet: TF motif library_Fig.2
Cluster_ID	Motif Cluster Name	DNA binding domain	Seed_motif	Defined Consensus Motif	Motif_length	Multimerized motif (24bp)
1	HD/1	homeodomain	LHX6_homeodomain_3	TGATTGCAATCA	12	TGATTGCAATCATGATTGCAATCA
2	HD/2	homeodomain	ALX3_MA0634.1	CTAATTAA	8	CTAATTAACTAATTAACTAATTAA
3	HD/3	homeodomain	VENTX_homeodomain_2	TAATCGGAAAACGATTA	17	TAATCGGAAAACGATTATAATCGG
4	HD/4	homeodomain	BARX1_MOUSE.H11MO.0.C	TTAAGTGC	8	TTAAGTGCTTAAGTGCTTAAGTGC
5	HD/5	homeodomain	BARX1_homeodomain_1	AATTAAAAACCAATTA	16	AATTAAAAACCAATTAAATTAAAA
6	HD/6	homeodomain	BARHL2_MA0635.1	AATTGGTGCTAAATG	15	AATTGGTGCTAAATGAATTGGTGC
7	HD/7	homeodomain	EMX1_homeodomain_2	TAATTAGCCAATTA	14	TAATTAGCCAATTATAATTAGCCA
8	HD/8	homeodomain	ALX1_HUMAN.H11MO.0.B	TAATTAAATTA	11	TAATTAAATTATAATTAAATTATA
9	HD/9	homeodomain	Lhx3_MA0135.1	AATTAATTAAT	11	AATTAATTAATAATTAATTAATAA
10	HD/10	homeodomain	HNF1A_HUMAN.H11MO.0.C	GTTAATGATTAAC	13	GTTAATGATTAACGTTAATGATTA
11	HD/11	homeodomain	MEOX2_homeodomain_3	TAATCATCATTA	12	TAATCATCATTATAATCATCATTA
12	HD/12	homeodomain	PBX1_HUMAN.H11MO.0.A	TGATTGACAG	10	TGATTGACAGTGATTGACAGTGAT
13	NFY	NFY	Dux_MA0611.1	AGCCAATCAG	10	AGCCAATCAGAGCCAATCAGAGCC
14	CUX/1	CUT	CUX1_CUT_3	AAATCGATA	9	AAATCGATAAAATCGATAAAATCG
15	CUX/3	CUT	CUX1_CUT_1	ATCGATAACTGATCGAT	17	ATCGATAACTGATCGATATCGATA
16	CUX/2	CUT	CUX1_CUT_2	ATCGATAACCCTATCGAT	18	ATCGATAACCCTATCGATATCGAT
17	CUX/4	CUT	CUX2_MOUSE.H11MO.0.C	AATCAATGA	9	AATCAATGAAATCAATGAAATCAA
18	HD/13	homeodomain	CDX1_HUMAN.H11MO.0.C	TTTATG	6	TTTATGTTTATGTTTATGTTTATG
19	HD/14	homeodomain	HXA10_HUMAN.H11MO.0.C	TGATTTATG	9	TGATTTATGTGATTTATGTGATTT
20	HD/15	homeodomain	HXA1_HUMAN.H11MO.0.C	TGATGGATG	9	TGATGGATGTGATGGATGTGATGG
21	HD/16	homeodomain	HXB7_HUMAN.H11MO.0.C	TTGATTAAT	9	TTGATTAATTTGATTAATTTGATT
22	HD/17	homeodomain	HOXA10_homeodomain_1	GTCGTAAAA	9	GTCGTAAAAGTCGTAAAAGTCGTA
23	CPEB1	RRM	CPEB1_RRM_1	CAATAAAA	8	CAATAAAACAATAAAACAATAAAA
24	HD/18	homeodomain	Arid3a_MA0151.1	GCAATAAAA	9	GCAATAAAAGCAATAAAAGCAATA
25	HD/19	homeodomain	OTX1_homeodomain_1	TAATCCGATTA	11	TAATCCGATTATAATCCGATTATA
26	HD/20	homeodomain	CRX_HUMAN.H11MO.0.B	GGATTA	6	GGATTAGGATTAGGATTAGGATTA
27	HD/21	homeodomain	NKX28_HUMAN.H11MO.0.C	TCAAGGA	7	TCAAGGATCAAGGATCAAGGATCA
28	HD/22	homeodomain	NKX2-3_MA0672.1	CCACTTGA	8	CCACTTGACCACTTGACCACTTGA
29	TCF/LEF	HMG	LEF1_HMG_1	AAGATCAAAG	10	AAGATCAAAGAAGATCAAAGAAGA
30	NR/1	nuclearreceptor	HNF4A_HUMAN.H11MO.0.A	GGGTCAAAGGTCA	13	GGGTCAAAGGTCAGGGTCAAAGGT
31	NR/2	nuclearreceptor	NR2E3_HUMAN.H11MO.0.C	AAGTCAAAAGTCA	13	AAGTCAAAAGTCAAAGTCAAAAGT
32	NR/3	nuclearreceptor	COT1_HUMAN.H11MO.0.C	TGGGGCAAAGGTCA	14	TGGGGCAAAGGTCATGGGGCAAAG
33	NR/4	nuclearreceptor	RXRA_nuclearreceptor_2	GGGTCATGACCC	12	GGGTCATGACCCGGGTCATGACCC
34	NR/5	nuclearreceptor	THRA_nuclearreceptor_1	TGACCTTATAAGGTCA	16	TGACCTTATAAGGTCATGACCTTA
35	NR/6	nuclearreceptor	NR4A2_nuclearreceptor_2	TGACCTTTAAAGGTC	15	TGACCTTTAAAGGTCTGACCTTTA
36	NR/7	nuclearreceptor	ERR1_HUMAN.H11MO.0.A	GGTCATTCAAGGTCA	15	GGTCATTCAAGGTCAGGTCATTCA
37	NR/8	nuclearreceptor	THRB_nuclearreceptor_3	TGACCTTACATAAGGTCA	18	TGACCTTACATAAGGTCATGACCT
38	NR/9	nuclearreceptor	NR4A2_nuclearreceptor_1	AGGTCAAACTGTGACCT	17	AGGTCAAACTGTGACCTAGGTCAA
39	NR/10	nuclearreceptor	THRB_nuclearreceptor_2	TGACCTTATTAAGGTCA	17	TGACCTTATTAAGGTCATGACCTT
40	NR/11	nuclearreceptor	ERR2_MOUSE.H11MO.0.A	AAGTTCAAGGTCA	13	AAGTTCAAGGTCAAAGTTCAAGGT
41	NR/12	nuclearreceptor	COT1_MOUSE.H11MO.0.B	AGGTCATCCAAAGGTCA	17	AGGTCATCCAAAGGTCAAGGTCAT
42	NR/13	nuclearreceptor	NR2F1_nuclearreceptor_2	AGGTCAAAAGGTCA	14	AGGTCAAAAGGTCAAGGTCAAAAG
43	NR/14	nuclearreceptor	NR2E1_nuclearreceptor_1	GTCAAAAAGTCA	12	GTCAAAAAGTCAGTCAAAAAGTCA
44	NR/15	nuclearreceptor	RXRA+VDR_MA0074.1	GGGTCATTGAGTTCA	15	GGGTCATTGAGTTCAGGGTCATTG
45	NR/16	nuclearreceptor	NR1H3_HUMAN.H11MO.0.B	AGGTCACGAAAGGTCA	16	AGGTCACGAAAGGTCAAGGTCACG
46	NR/17	nuclearreceptor	ESR1_HUMAN.H11MO.0.A	AGGTCACCCTGACCT	15	AGGTCACCCTGACCTAGGTCACCC
47	NR/18	nuclearreceptor	NR1A4+RXRA_MA1146.1	CTCGAGGTCATTGACCC	17	CTCGAGGTCATTGACCCCTCGAGG
48	NR/19	nuclearreceptor	NR1D1_HUMAN.H11MO.0.B	GAAGTGGGTCA	11	GAAGTGGGTCAGAAGTGGGTCAGA
49	CREB/ATF/1	bZIP	ATF1_HUMAN.H11MO.0.B	ATGACGTCA	9	ATGACGTCAATGACGTCAATGACG
50	CREB/ATF/2	bZIP	ATF7_MA0834.1	ATGACGTCAT	10	ATGACGTCATATGACGTCATATGA
51	CREB/ATF/3	bZIP	ATF4_HUMAN.H11MO.0.A	ATGATGCAAT	10	ATGATGCAATATGATGCAATATGA
52	CCAAT/CEBP	bZIP	CEBPA_HUMAN.H11MO.0.A	TTGCGCAAT	9	TTGCGCAATTTGCGCAATTTGCGC
53	AP1/2	bZIP	BACH1_HUMAN.H11MO.0.A	TGCTGAGTCAT	11	TGCTGAGTCATTGCTGAGTCATTG
54	AP1/1	bZIP	ATF3_MOUSE.H11MO.0.A	TGAGTCAT	8	TGAGTCATTGAGTCATTGAGTCAT
55	MAF	bZIP	MAFB_HUMAN.H11MO.0.B	ATTGCTGACTCAGCA	15	ATTGCTGACTCAGCAATTGCTGAC
56	ZNF317	C2H2	ZN317_HUMAN.H11MO.0.C	GAATGACAGCTGACTTCTC	19	GAATGACAGCTGACTTCTCGAATG
57	ZNF547	C2H2	ZN547_HUMAN.H11MO.0.C	GCTAATGCAGCAGGCATAC	19	GCTAATGCAGCAGGCATACGCTAA
58	Ebox/CACGTG/1	bHLH	ARNTL_bHLH_1	GTCACGTGA	9	GTCACGTGAGTCACGTGAGTCACG
59	Ebox/CACGTG/2	bHLH	CLOCK_HUMAN.H11MO.0.C	GCCACGTGC	9	GCCACGTGCGCCACGTGCGCCACG
60	HIF	bHLH	ARNT+HIF1A_MA0259.1	TACGTGC	7	TACGTGCTACGTGCTACGTGCTAC
61	CREB3/XBP1	bZIP	ATF6A_HUMAN.H11MO.0.B	GATGACGTGGC	11	GATGACGTGGCGATGACGTGGCGA
62	Ebox/CATATG	bHLH	Atoh1.mouse_bHLH_1	ACCATATGT	9	ACCATATGTACCATATGTACCATA
63	Ebox/CAGATGG	bHLH	ATOH1_HUMAN.H11MO.0.B	AAGGAAACAGATGG	14	AAGGAAACAGATGGAAGGAAACAG
64	HEN1	bHLH	HEN1_HUMAN.H11MO.0.C	GGGAGCAGCTGCGTCC	16	GGGAGCAGCTGCGTCCGGGAGCAG
65	Ebox/CAGCTG	bHLH	ASCL1_HUMAN.H11MO.0.A	ACAGCTGCT	9	ACAGCTGCTACAGCTGCTACAGCT
66	SCRT1	C2H2	SCRT1_C2H2_1	GCAACAGGTG	10	GCAACAGGTGGCAACAGGTGGCAA
67	SNAI2	C2H2	SNAI2_C2H2_1	CAGGTG	6	CAGGTGCAGGTGCAGGTGCAGGTG
68	Ebox/CACCTG	bHLH	FIGLA_MA0820.1	ACACCTG	7	ACACCTGACACCTGACACCTGACA
69	MIES	MEIS	MEIS1_MA0498.2	TGACAGCTGTCA	12	TGACAGCTGTCATGACAGCTGTCA
70	TBX/1	TBX	BRAC_HUMAN.H11MO.0.A	TCACACCTAGGTGTGA	16	TCACACCTAGGTGTGATCACACCT
71	TBX/2	TBX	MGA_TBX_2	GTGTGAAATTTCACACC	17	GTGTGAAATTTCACACCGTGTGAA
72	TBX/3	TBX	EOMES_TBX_2	TCACACCTCCAAAGGTGT	18	TCACACCTCCAAAGGTGTTCACAC
73	TBX/4	TBX	EOMES_MA0800.1	ACCTAAAAGGTGTGAAATTCACA	23	ACCTAAAAGGTGTGAAATTCACAA
74	SREBF1	bHLH-ZIP	SRBP1_HUMAN.H11MO.0.A	GTGGGGTGA	9	GTGGGGTGAGTGGGGTGAGTGGGG
75	ZNF257	C2H2	ZN257_HUMAN.H11MO.0.C	CTCTTGCCTC	10	CTCTTGCCTCCTCTTGCCTCCTCT
76	FOX/1	forkhead	FOXH1_HUMAN.H11MO.0.A	TGTGGATT	8	TGTGGATTTGTGGATTTGTGGATT
77	FOX/2	forkhead	FOXO1_forkhead_2	GTAAACATGTTTAC	14	GTAAACATGTTTACGTAAACATGT
78	FOX/3	forkhead	FOXI1_forkhead_2	GTAAACAATAAACA	14	GTAAACAATAAACAGTAAACAATA
79	FOX/4	forkhead	ANDR_HUMAN.H11MO.0.A	TGTTTACTTA	10	TGTTTACTTATGTTTACTTATGTT
80	FOX/5	forkhead	FOXC1_forkhead_1	GTAAACAAACAA	12	GTAAACAAACAAGTAAACAAACAA
81	ZNF435	C2H2	ZNF435_C2H2_1	TGTTAACAGAACACC	15	TGTTAACAGAACACCTGTTAACAG
82	POU/2	POU	POU1F1_POU_1	TGCATAATTAAT	12	TGCATAATTAATTGCATAATTAAT
83	POU/3	POU	PIT1_HUMAN.H11MO.0.C	CATGAATATTCA	12	CATGAATATTCACATGAATATTCA
84	OCT4+SOX2	POU	NANOG_HUMAN.H11MO.0.A	CTTTGTTATGCAAA	14	CTTTGTTATGCAAACTTTGTTATG
85	POU/1	POU	PO2F1_HUMAN.H11MO.0.C	TATGCAAAT	9	TATGCAAATTATGCAAATTATGCA
86	ARI5B	ARID	ARI5B_HUMAN.H11MO.0.C	TTAGTATTGT	10	TTAGTATTGTTTAGTATTGTTTAG
87	FOX/6	forkhead	FOXB1_forkhead_2	GTAAATATTTAC	12	GTAAATATTTACGTAAATATTTAC
88	ARI5A	ARID	Arid5a_MA0602.1	AATATTGC	8	AATATTGCAATATTGCAATATTGC
89	SOX/1	HMG	SOX10_HUMAN.H11MO.0.B	AGGAGCCTTTGTT	13	AGGAGCCTTTGTTAGGAGCCTTTG
90	DMRT1	DM	DMRT1_MOUSE.H11MO.0.C	GATACAATGTAGC	13	GATACAATGTAGCGATACAATGTA
91	SOX/2	HMG	SOX5_HUMAN.H11MO.0.C	ATTGTT	6	ATTGTTATTGTTATTGTTATTGTT
92	SOX/3	HMG	SOX10_HMG_4	TGAATTGCATTCA	13	TGAATTGCATTCATGAATTGCATT
93	SOX/4	HMG	SOX10_HMG_1	AACAATTGCAGTGTT	15	AACAATTGCAGTGTTAACAATTGC
94	SOX/5	HMG	SOX10_HMG_3	ATCAATTGCATTGA	14	ATCAATTGCATTGAATCAATTGCA
95	SPI	ETS	SPI1_ETS_1	AAAGAGGAAGTA	12	AAAGAGGAAGTAAAAGAGGAAGTA
96	ETS/2	ETS	EHF_HUMAN.H11MO.0.B	AGCAGGAAGTG	11	AGCAGGAAGTGAGCAGGAAGTGAG
97	MECP2	MBD	MECP2_HUMAN.H11MO.0.C	CCCGGAG	7	CCCGGAGCCCGGAGCCCGGAGCCC
98	ETS/1	ETS	EHF_ETS_1	ACCGGAAGTG	10	ACCGGAAGTGACCGGAAGTGACCG
99	NFAT/2	NFAT	NFAT5_MA0606.1	GAAAATAATTTTCCA	15	GAAAATAATTTTCCAGAAAATAAT
100	NFAT/1	NFAT	NFAC1_MOUSE.H11MO.0.A	GGAAAATTT	9	GGAAAATTTGGAAAATTTGGAAAA
101	NFAC/2	NFAT	NFAC1_HUMAN.H11MO.0.B	AAAGAAAAAAAG	12	AAAGAAAAAAAGAAAGAAAAAAAG
102	NFAT/3	NFAT	NFATC1_NFAT_2	TTTCCATAATGGAAA	15	TTTCCATAATGGAAATTTCCATAA
103	IRF/3	IRF	IRF5_IRF_1	CCGAAACCGAAA	12	CCGAAACCGAAACCGAAACCGAAA
104	IRF/1	IRF	IRF2_MA0051.1	CGAAACCGAAAC	12	CGAAACCGAAACCGAAACCGAAAC
105	PRDM1	C2H2	PRDM1_C2H2_1	AAAGTGAAAGT	11	AAAGTGAAAGTAAAGTGAAAGTAA
106	IRF/2	IRF	BC11A_HUMAN.H11MO.0.A	AAAGTGAAAGTGAAAG	16	AAAGTGAAAGTGAAAGAAAGTGAA
107	ZNF28	C2H2	ZFP28_HUMAN.H11MO.0.C	TCTATTTCTTCTTGTGTCA	19	TCTATTTCTTCTTGTGTCATCTAT
108	ZIM3	C2H2	ZIM3_HUMAN.H11MO.0.C	GGGTTTCTGTTGCT	14	GGGTTTCTGTTGCTGGGTTTCTGT
109	KLF/SP/2	C2H2	EGR1_HUMAN.H11MO.0.A	GGGGGGGGGCGGGGCCG	17	GGGGGGGGGCGGGGCCGGGGGGGG
110	ZIC/2	C2H2	ZIC1_HUMAN.H11MO.0.B	TGGGGGGG	8	TGGGGGGGTGGGGGGGTGGGGGGG
111	EGR	C2H2	EGR1_C2H2_1	ACGCCCACGCA	11	ACGCCCACGCAACGCCCACGCAAC
112	KLF/SP/1	C2H2	KLF13_C2H2_1	GCCACGCCCCC	11	GCCACGCCCCCGCCACGCCCCCGC
113	GC-tract	C2H2	KLF15_HUMAN.H11MO.0.A	GGGGAGGAGGGGGGGGGGGA	20	GGGGAGGAGGGGGGGGGGGAGGGG
114	MZF1	C2H2	MZF1_HUMAN.H11MO.0.B	AAAGGGGACAGGCAGG	16	AAAGGGGACAGGCAGGAAAGGGGA
115	ZNF324	C2H2	Z324A_HUMAN.H11MO.0.C	TCAAACCATCCTTTGCTGC	19	TCAAACCATCCTTTGCTGCTCAAA
116	PRDM5	C2H2	PRDM5_MOUSE.H11MO.0.A	TGGAGAGCAGGG	12	TGGAGAGCAGGGTGGAGAGCAGGG
117	EWSR1/FLI1	ETS	EWSR1-FLI1_MA0149.1	GGAAGGAAGGAAGGAAG	17	GGAAGGAAGGAAGGAAGGGAAGGA
118	ZNF436	C2H2	ZN436_HUMAN.H11MO.0.C	CAGGGAAGGCTTCCTGGAGGAGG	23	CAGGGAAGGCTTCCTGGAGGAGGC
119	ZNF528	C2H2	ZN528_HUMAN.H11MO.0.C	AGGGAAGCCATTTCT	15	AGGGAAGCCATTTCTAGGGAAGCC
120	LEF1	HMG	LEF1_HUMAN.H11MO.0.A	TCCTTTGATTTGC	13	TCCTTTGATTTGCTCCTTTGATTT
121	ZNF354	C2H2	Z354A_HUMAN.H11MO.0.C	CCAATTCAATTATTTTCCATTTAAT	25	CCAATTCAATTATTTTCCATTTAA
122	FEZF1	C2H2	FEZF1_HUMAN.H11MO.0.C	TGCTCTTTT	9	TGCTCTTTTTGCTCTTTTTGCTCT
123	ZNF274	C2H2	ZN274_HUMAN.H11MO.0.A	CATACTGGAGAGAAACCCTA	20	CATACTGGAGAGAAACCCTACATA
124	ZNF41	C2H2	ZNF41_HUMAN.H11MO.0.C	ACAAGGGAGTAAGGCACCATGA	22	ACAAGGGAGTAAGGCACCATGAAC
125	SMARCA5	MYB/SANT	SMCA5_HUMAN.H11MO.0.C	AATGGAATCGAATGGAATC	19	AATGGAATCGAATGGAATCAATGG
126	ZNF418	C2H2	ZN418_HUMAN.H11MO.0.C	TGCTTTTAGCCTCT	14	TGCTTTTAGCCTCTTGCTTTTAGC
127	ZNF85	C2H2	ZNF85_HUMAN.H11MO.0.C	AGAAAACTGAAGTAATC	17	AGAAAACTGAAGTAATCAGAAAAC
128	NFI/3	NFI	NFIA_HUMAN.H11MO.0.C	TGGCACGGTGCCA	13	TGGCACGGTGCCATGGCACGGTGC
129	SMAD	SMAD	SMAD3_HUMAN.H11MO.0.B	CTGTCACCTG	10	CTGTCACCTGCTGTCACCTGCTGT
130	OSR2	C2H2	OSR2_HUMAN.H11MO.0.C	GCTGCTTCTGC	11	GCTGCTTCTGCGCTGCTTCTGCGC
131	PRDM9	C2H2	PRDM9_MOUSE.H11MO.0.C	AGATGGCAGCAGCATC	16	AGATGGCAGCAGCATCAGATGGCA
132	THAP1	not_classified	THAP1_MA0597.1	TGCCCGCA	8	TGCCCGCATGCCCGCATGCCCGCA
133	ZSCAN3	C2H2	ZSC31_HUMAN.H11MO.0.C	GCAGCAGGGCAGTTA	15	GCAGCAGGGCAGTTAGCAGCAGGG
134	ZNF549	C2H2	ZN549_HUMAN.H11MO.0.C	TCATGAATTGGGCAGC	16	TCATGAATTGGGCAGCTCATGAAT
135	ZNF134	C2H2	ZN134_HUMAN.H11MO.0.C	CCTCACCTAATCAGTTGAAG	20	CCTCACCTAATCAGTTGAAGCCTC
136	ZNF708	C2H2	ZN708_HUMAN.H11MO.0.C	TAATAAGCAGGTACAGC	17	TAATAAGCAGGTACAGCTAATAAG
137	ZNF768	C2H2	ZN768_HUMAN.H11MO.0.C	GGCTCAGAGAGGTTAAG	17	GGCTCAGAGAGGTTAAGGGCTCAG
138	BATF	bZIP	BATF3_HUMAN.H11MO.0.B	GTTTCAATATGACT	14	GTTTCAATATGACTGTTTCAATAT
139	AIRE	not_classified	AIRE_HUMAN.H11MO.0.C	TGGTTTTATTGGTTA	15	TGGTTTTATTGGTTATGGTTTTAT
140	ZNF563	C2H2	ZN563_HUMAN.H11MO.0.C	GGATCCTCACTGGCAGCTG	19	GGATCCTCACTGGCAGCTGGGATC
141	ZNF667	C2H2	ZN667_HUMAN.H11MO.0.C	TGGCCTTAAAAGCTCAGC	18	TGGCCTTAAAAGCTCAGCTGGCCT
142	ZNF554	C2H2	ZN554_HUMAN.H11MO.0.C	CTGAGCCATGTGGGGTGC	18	CTGAGCCATGTGGGGTGCCTGAGC
143	ZNF140	C2H2	ZN140_HUMAN.H11MO.0.C	ACCCAGCAATTCCGCTCC	18	ACCCAGCAATTCCGCTCCACCCAG
144	ZFX	C2H2	ZFX_HUMAN.H11MO.0.A	CCAGGCCTCGG	11	CCAGGCCTCGGCCAGGCCTCGGCC
145	YY1	C2H2	TYY1_HUMAN.H11MO.0.A	AAAATGGCGGC	11	AAAATGGCGGCAAAATGGCGGCAA
146	ZBTB6	C2H2	ZBTB6_HUMAN.H11MO.0.C	GGTGCTGGAGCC	12	GGTGCTGGAGCCGGTGCTGGAGCC
147	SMAD	SMAD	SMAD2+SMAD3+SMAD4_MA0513.1	TGTCTGGCACC	11	TGTCTGGCACCTGTCTGGCACCTG
148	HAND1	bHLH	HAND1_MOUSE.H11MO.0.C	GTCTGGCATTTGTC	14	GTCTGGCATTTGTCGTCTGGCATT
149	PRDM14	C2H2	PRD14_HUMAN.H11MO.0.A	GGTTAGAGACC	11	GGTTAGAGACCGGTTAGAGACCGG
150	SPZ1	bHLH-ZIP	Spz1_MA0111.1	AGGGTAACAGC	11	AGGGTAACAGCAGGGTAACAGCAG
151	REST/NRSF	C2H2	REST_HUMAN.H11MO.0.A	CAGCACCATGGACAGCGC	18	CAGCACCATGGACAGCGCCAGCAC
152	ZNF332	C2H2	ZN322_HUMAN.H11MO.0.B	AGCCTGGTACAGAGCCT	17	AGCCTGGTACAGAGCCTAGCCTGG
153	ZNF335	C2H2	SMAD2_MOUSE.H11MO.0.A	GCTGTCCTCGGCGCTGCCTG	20	GCTGTCCTCGGCGCTGCCTGGCTG
154	ZNF382	C2H2	ZN382_HUMAN.H11MO.0.C	TAGGGTCTGTAGTGATGTCTC	21	TAGGGTCTGTAGTGATGTCTCTAG
155	KAISO	C2H2	KAISO_HUMAN.H11MO.0.A	AATCTCGCGAGA	12	AATCTCGCGAGAAATCTCGCGAGA
156	E2F/2	E2F	E2F1_HUMAN.H11MO.0.A	GGCGGGAA	8	GGCGGGAAGGCGGGAAGGCGGGAA
157	E2F/3	E2F	E2F7_E2F_1	TTTCCCGCCAAA	12	TTTCCCGCCAAATTTCCCGCCAAA
158	E2F/4	E2F	E2F2_HUMAN.H11MO.0.B	GCGCCAAA	8	GCGCCAAAGCGCCAAAGCGCCAAA
159	NFKB/3	NFAT	REL_HUMAN.H11MO.0.B	AAGGGAAATTCC	12	AAGGGAAATTCCAAGGGAAATTCC
160	NFKB/1	NFAT	NFKB1_HUMAN.H11MO.1.B	GGAAATCCCC	10	GGAAATCCCCGGAAATCCCCGGAA
161	NFKB/2	NFAT	NFKB1_MA0105.4	GGGGAATCCCC	11	GGGGAATCCCCGGGGAATCCCCGG
162	REL-halfsite	NFAT	MZF1_MA0056.1	GGGGAAT	7	GGGGAATGGGGAATGGGGAATGGG
163	ZNF282	C2H2	ZNF282_C2H2_1	TTTCCCACAACACG	14	TTTCCCACAACACGTTTCCCACAA
164	FOX/7	forkhead	FOXO1_forkhead_3	TTCCCCACAC	10	TTCCCCACACTTCCCCACACTTCC
165	RBPJ	not_classified	RBPJ_MA1116.1	GTGGGAAAA	9	GTGGGAAAAGTGGGAAAAGTGGGA
166	TEAD	TEA	TEAD1_HUMAN.H11MO.0.A	ACATTCCAGGCAT	13	ACATTCCAGGCATACATTCCAGGC
167	STAT/1	STAT	STAT6_HUMAN.H11MO.0.B	TTCTCAGGAA	10	TTCTCAGGAATTCTCAGGAATTCT
168	NFAT/4	NFAT	NFATC1_NFAT_3	TTTCCATGGAAA	12	TTTCCATGGAAATTTCCATGGAAA
169	BCL6/1	C2H2	BCL6B_C2H2_1	TGCTTTCTAGGAATTC	16	TGCTTTCTAGGAATTCTGCTTTCT
170	BCL6/2	C2H2	BCL6_HUMAN.H11MO.0.A	CTTTCTAGGAA	11	CTTTCTAGGAACTTTCTAGGAACT
171	STAT/2	STAT	STA5A_HUMAN.H11MO.0.A	TTCCAGGAA	9	TTCCAGGAATTCCAGGAATTCCAG
172	ZNF143	C2H2	ZNF143_C2H2_1	ACCCACAATGCATT	14	ACCCACAATGCATTACCCACAATG
173	ZNF143	C2H2	IKZF1_HUMAN.H11MO.0.C	GCATGCTGGGAGTTGTAGT	19	GCATGCTGGGAGTTGTAGTGCATG
174	EBF1	EBF	COE1_HUMAN.H11MO.0.A	TCCCAAGGGA	10	TCCCAAGGGATCCCAAGGGATCCC
175	ZBTB48	C2H2	ZBT48_HUMAN.H11MO.0.C	TAGGGACCG	9	TAGGGACCGTAGGGACCGTAGGGA
176	PRDM16	C2H2	PRD16_MOUSE.H11MO.0.B	CCCAGGGG	8	CCCAGGGGCCCAGGGGCCCAGGGG
177	ZNF423	C2H2	Znf423_MA0116.1	GCACCCAGGGGTGC	14	GCACCCAGGGGTGCGCACCCAGGG
178	RUNX/2	RUNX	RUNX2_RUNX_2	ACCGCAAAAACCGC	14	ACCGCAAAAACCGCACCGCAAAAA
179	RUNX/1	RUNX	PEBB_HUMAN.H11MO.0.C	GTCTGTGGTT	10	GTCTGTGGTTGTCTGTGGTTGTCT
180	SIX/1	SIX	SIX1_HUMAN.H11MO.0.A	GAAACCTGATA	11	GAAACCTGATAGAAACCTGATAGA
181	GFI	C2H2	GFI1B_HUMAN.H11MO.0.A	CTGTGATT	8	CTGTGATTCTGTGATTCTGTGATT
182	TATA	not_classified	TBP_HUMAN.H11MO.0.A	TATAAAAGG	9	TATAAAAGGTATAAAAGGTATAAA
183	MEF2	MADS	MEF2A_HUMAN.H11MO.0.A	CTATTTTTAG	10	CTATTTTTAGCTATTTTTAGCTAT
184	SRF	MADS	SRF_HUMAN.H11MO.0.A	ACCATATATGGTC	13	ACCATATATGGTCACCATATATGG
185	HLTF	not_classified	HLTF_MA0109.1	CCTTAT	6	CCTTATCCTTATCCTTATCCTTAT
186	E2F/1	E2F	E2F1_E2F_1	AAATGGCGCCAAAA	14	AAATGGCGCCAAAAAAATGGCGCC
187	HIC/1	C2H2	HIC2_C2H2_1	TGCCAACCTATGCC	14	TGCCAACCTATGCCTGCCAACCTA
188	NFI/2	NFI	NFIA_MA0670.1	TGCCAA	6	TGCCAATGCCAATGCCAATGCCAA
189	NFI/1	NFI	NFIA_NFI_1	TTGGCACGGTGCCA	14	TTGGCACGGTGCCATTGGCACGGT
190	SOX/6	HMG	SOX10_HMG_2	AACAATGTGCAGTGTT	16	AACAATGTGCAGTGTTAACAATGT
191	SOX/7	HMG	SOX9_HMG_3	ATCAATGTGCAGTGAT	16	ATCAATGTGCAGTGATATCAATGT
192	NRF1	CNC-bZIP	NRF1_HUMAN.H11MO.0.A	TGCGCATGCGC	11	TGCGCATGCGCTGCGCATGCGCTG
193	ZNF384/1	C2H2	ZN384_HUMAN.H11MO.0.C	GAAAAAA	7	GAAAAAAGAAAAAAGAAAAAAGAA
194	ZNF384/2	C2H2	ZNF384_MA1125.1	AAAAAAA	7	AAAAAAAAAAAAAAAAAAAAAAAA
195	HOMEZ	HOMEZ	HOMEZ_HOMEZ_1	AAACGATTAT	10	AAACGATTATAAACGATTATAAAC
196	IRF/4	IRF	IRF7_IRF_2	AAACGAAAATCGATT	15	AAACGAAAATCGATTAAACGAAAA
197	ZNF586	C2H2	ZN586_HUMAN.H11MO.0.C	AGGCCTAGGAGGAAAAAATG	20	AGGCCTAGGAGGAAAAAATGAGGC
198	ZNF24	C2H2	ZNF24_MA1124.1	ATTCATTCATT	11	ATTCATTCATTATTCATTCATTAT
199	MFZ1	C2H2	MZF1_MA0057.1	TAGGGGGA	8	TAGGGGGATAGGGGGATAGGGGGA
200	CENBP	CENPB	CENPB_CENPB_1	CCCGCATACAACGAA	15	CCCGCATACAACGAACCCGCATAC
201	GCM	GCM	GCM1_GCM_1	ATGCGGGTACC	11	ATGCGGGTACCATGCGGGTACCAT
202	SOX/8	HMG	SOX10_HMG_5	TGAATGTGCAGTCA	14	TGAATGTGCAGTCATGAATGTGCA
203	FOX/8	forkhead	FOXG1_forkhead_2	CGGACACAAT	10	CGGACACAATCGGACACAATCGGA
204	HD/23	homeodomain	IRX2_homeodomain_1	TACATGACAT	10	TACATGACATTACATGACATTACA
205	HD/24	homeodomain	Rhox11.mouse_homeodomain_1	CGCTGTAAA	9	CGCTGTAAACGCTGTAAACGCTGT
206	MTF1	C2H2	MTF1_C2H2_1	TTTGCACACGGCAC	14	TTTGCACACGGCACTTTGCACACG
207	SMAD	MAD	SMAD3_MA0795.1	GTCTAGAC	8	GTCTAGACGTCTAGACGTCTAGAC
208	ZNF146	C2H2	OZF_HUMAN.H11MO.0.C	TTTCATGGCTGCATAGTATTCC	22	TTTCATGGCTGCATAGTATTCCTT
209	HSFY2	HSF	HSFY2_HSF_1	TCGAAACGTTCGAA	14	TCGAAACGTTCGAATCGAAACGTT
210	HD/25	homeodomain	HMBOX1_MA0895.1	CTAGTTAA	8	CTAGTTAACTAGTTAACTAGTTAA
211	SPDEF/1	ETS	SPDEF_ETS_2	TGGTCCCGGATCA	13	TGGTCCCGGATCATGGTCCCGGAT
212	SPDEF/2	ETS	SPDEF_ETS_3	CAGAAAGAAGTAAA	14	CAGAAAGAAGTAAACAGAAAGAAG
213	ZNF524	C2H2	ZNF524_C2H2_1	CCCTCGAACCC	11	CCCTCGAACCCCCCTCGAACCCCC
214	DMRT3	DM	DMRT3_MA0610.1	TGTATCA	7	TGTATCATGTATCATGTATCATGT
215	DDIT3+CEBPA	bZIP	Ddit3+Cebpa_MA0019.1	TGCAATCCC	9	TGCAATCCCTGCAATCCCTGCAAT
216	NR2E3	nuclearreceptor	Nr2e3_MA0164.1	AAGCTT	6	AAGCTTAAGCTTAAGCTTAAGCTT
217	ZBTB14	C2H2	ZBT14_HUMAN.H11MO.0.C	GAGCGCGC	8	GAGCGCGCGAGCGCGCGAGCGCGC
218	ZNF57	C2H2	ZFP57_MOUSE.H11MO.0.B	TGCGGCA	7	TGCGGCATGCGGCATGCGGCATGC
219	ZNF250	C2H2	ZN250_HUMAN.H11MO.0.C	ACCATGCTGTTTTGATTA	18	ACCATGCTGTTTTGATTAACCATG
220	ZNF490	C2H2	ZN490_HUMAN.H11MO.0.C	GGGTCTCTTGAAGGCAGCATA	21	GGGTCTCTTGAAGGCAGCATAGGG
221	ZNF53	C2H2	ZNF354C_MA0130.1	ATCCAC	6	ATCCACATCCACATCCACATCCAC
222	ZNF784	C2H2	ZNF784_C2H2_1	GTACCTACCT	10	GTACCTACCTGTACCTACCTGTAC
223	GMEB2/1	SAND	GMEB2_SAND_2	ACGTAACCACGTA	13	ACGTAACCACGTAACGTAACCACG
224	LIN54	CXC	LIN54_MA0619.1	TTTGAAT	7	TTTGAATTTTGAATTTTGAATTTT
225	PRDM4	C2H2	PRDM4_C2H2_1	TTTCAAGGCCCCC	13	TTTCAAGGCCCCCTTTCAAGGCCC
226	ZBTB49	C2H2	ZBTB49_C2H2_1	TTTCGCCTGGCACGTC	16	TTTCGCCTGGCACGTCTTTCGCCT
227	ZNF136	C2H2	ZN136_HUMAN.H11MO.0.C	GCTGGATATAGTATTCTTGGTT	22	GCTGGATATAGTATTCTTGGTTGC
228	ZNF431	C2H2	ZN431_MOUSE.H11MO.0.C	ACCAACCTAAGACAGG	16	ACCAACCTAAGACAGGACCAACCT
229	ZNF306	C2H2	ZNF306_C2H2_1	GGTCTAGCCTCG	12	GGTCTAGCCTCGGGTCTAGCCTCG
230	ZNF713	C2H2	ZNF713_C2H2_1	AGAAAAATGCCACGAA	16	AGAAAAATGCCACGAAAGAAAAAT
231	ZNF85	C2H2	ZNF8_HUMAN.H11MO.0.C	GTGGTATATCCATACAATGGA	21	GTGGTATATCCATACAATGGAGTG
232	ZNF652	C2H2	Zfp652.mouse_C2H2_1	AAAGGGTTAA	10	AAAGGGTTAAAAAGGGTTAAAAAG
233	P53-like/2	P53L	Tp53.mouse_p53l_2	ACATGTCTATGACATGT	17	ACATGTCTATGACATGTACATGTC
234	P53-like/3	P53L	Tp53.mouse_p53l_1	ACATGTCCATGGACATGT	18	ACATGTCCATGGACATGTACATGT
235	ZNF232	C2H2	ZNF232_C2H2_1	GTTAAATGTAGATTAA	16	GTTAAATGTAGATTAAGTTAAATG
236	ZNF410	C2H2	ZNF410_C2H2_1	CATCCCATAATA	12	CATCCCATAATACATCCCATAATA
237	ZBED1	C2H2	ZBED1_MA0749.1	TATCGCGACAT	11	TATCGCGACATTATCGCGACATTA
238	PROX1	PROX	PROX1_MA0794.1	AAGACGCCTT	10	AAGACGCCTTAAGACGCCTTAAGA
239	MBD2	MBD	MBD2_HUMAN.H11MO.0.B	GGGCCGGAG	9	GGGCCGGAGGGGCCGGAGGGGCCG
240	OVOL1	C2H2	OVOL1_HUMAN.H11MO.0.C	TGTAACTGT	9	TGTAACTGTTGTAACTGTTGTAAC
241	EVI1/MECOM	C2H2	EVI1_HUMAN.H11MO.0.B	AGATAAGATAAGA	13	AGATAAGATAAGAAGATAAGATAA
242	GATA	C2H2	GATA1+TAL1_MA0140.2	CTTATCTGTC	10	CTTATCTGTCCTTATCTGTCCTTA
243	HIC/2	C2H2	HIC1_HUMAN.H11MO.0.C	GGTTGCC	7	GGTTGCCGGTTGCCGGTTGCCGGT
244	ZFN121	C2H2	ZN121_HUMAN.H11MO.0.C	CTGGGCAACATAGCAAGAC	19	CTGGGCAACATAGCAAGACCTGGG
245	RFX/2	RFX	RFX2_RFX_2	GTTGCTAGGCAAC	13	GTTGCTAGGCAACGTTGCTAGGCA
246	RFX/3	RFX	RFX5_HUMAN.H11MO.0.A	GCTGTTGCCAGGC	13	GCTGTTGCCAGGCGCTGTTGCCAG
247	RFX/1	RFX	RFX1_HUMAN.H11MO.0.B	GTTGCCATGGCAAC	14	GTTGCCATGGCAACGTTGCCATGG
248	NR/20	nuclearreceptor	ANDR_MOUSE.H11MO.0.A	GAACATTGTGTTCC	14	GAACATTGTGTTCCGAACATTGTG
249	HSF	HSF	HSF1_HSF_1	TTCTAGAACGTTC	13	TTCTAGAACGTTCTTCTAGAACGT
250	SMARCA1	MYB/SANT	SMCA1_HUMAN.H11MO.0.C	CAAGAAGAAT	10	CAAGAAGAATCAAGAAGAATCAAG
251	ZNF680	C2H2	ZN680_HUMAN.H11MO.0.C	ATGTCCAAGAAGAATGAGG	19	ATGTCCAAGAAGAATGAGGATGTC
252	MYB/5	MYB	MYBA_MOUSE.H11MO.0.C	GGCAGTTG	8	GGCAGTTGGGCAGTTGGGCAGTTG
253	MYB/1	MYB	MYBL1_MA0776.1	ACCGTTAACGG	11	ACCGTTAACGGACCGTTAACGGAC
254	MYB/2	MYB	MYBL1_MYB_4	CCGTTAAAACCGTT	14	CCGTTAAAACCGTTCCGTTAAAAC
255	MYB/3	MYB	MYBL1_MYB_1	ACCGTTAAACGG	12	ACCGTTAAACGGACCGTTAAACGG
256	MYB/4	MYB	MYBL1_MYB_3	AACCGTTA	8	AACCGTTAAACCGTTAAACCGTTA
257	P53-like/1	P53L	P53_HUMAN.H11MO.0.A	ACATGCCCAGACATGC	16	ACATGCCCAGACATGCACATGCCC
258	GRHL	CP2	GRHL1_CP2_1	GAAAAACCGGTT	12	GAAAAACCGGTTGAAAAACCGGTT
259	TFCP2	CP2	TF2L1_MOUSE.H11MO.0.C	CCGGTTCAAACCGGT	15	CCGGTTCAAACCGGTCCGGTTCAA
260	ZNF329	C2H2	ZN329_HUMAN.H11MO.0.C	CTGGATCCAGCCATGCCTGA	20	CTGGATCCAGCCATGCCTGACTGG
261	GLIS	C2H2	GLIS1_C2H2_1	GACCCCCCACGAAG	14	GACCCCCCACGAAGGACCCCCCAC
262	GLI	C2H2	GLI1_MOUSE.H11MO.0.C	TCGGTGGTCG	10	TCGGTGGTCGTCGGTGGTCGTCGG
263	TFAP2/2	TFAP	TFAP2A_AP2_6	GCCCTGAGGGC	11	GCCCTGAGGGCGCCCTGAGGGCGC
264	TFAP2/1	TFAP	AP2A_HUMAN.H11MO.0.A	GCCTGAGGC	9	GCCTGAGGCGCCTGAGGCGCCTGA
265	CTCF	C2H2	CTCFL_HUMAN.H11MO.0.A	CCACCAGGGGGCGC	14	CCACCAGGGGGCGCCCACCAGGGG
266	INSM1	C2H2	INSM1_HUMAN.H11MO.0.C	TGTCAGGGGGCA	12	TGTCAGGGGGCATGTCAGGGGGCA
267	ZBTB7A	C2H2	ZBT7A_HUMAN.H11MO.0.A	GGGGTCT	7	GGGGTCTGGGGTCTGGGGTCTGGG
268	PLAG1	C2H2	PLAG1_MA0163.1	GGGGCCCAAGGGGG	14	GGGGCCCAAGGGGGGGGGCCCAAG
269	ZNF320	C2H2	ZN320_HUMAN.H11MO.0.C	GTGGGACCAGGGGGCCAGT	19	GTGGGACCAGGGGGCCAGTGTGGG
270	ZNF331	C2H2	ZN331_HUMAN.H11MO.0.C	GGCTGGGCTCAGCTGGGTG	19	GGCTGGGCTCAGCTGGGTGGGCTG
271	ZNF449	C2H2	ZN449_HUMAN.H11MO.0.C	GGTTGGGCT	9	GGTTGGGCTGGTTGGGCTGGTTGG
272	ZKSCAN1	C2H2	ZKSC1_HUMAN.H11MO.0.B	GGACCTACTGTGTG	14	GGACCTACTGTGTGGGACCTACTG
273	ZIC	C2H2	ZIC1_C2H2_1	ACCCCCCGCTGTG	13	ACCCCCCGCTGTGACCCCCCGCTG
274	HINFP1/1	C2H2	HINFP1_C2H2_1	AACGTCCGCG	10	AACGTCCGCGAACGTCCGCGAACG
275	HINFP1/2	C2H2	HINFP1_C2H2_2	GCGGACGTTGCAACGTCCGC	20	GCGGACGTTGCAACGTCCGCGCGG
276	HINFP1/3	C2H2	HINFP1_C2H2_3	GCGGACGTTCAACGTCCGC	19	GCGGACGTTCAACGTCCGCGCGGA
277	GMEB2/2	SAND	GMEB2_MA0862.1	TACGTAA	7	TACGTAATACGTAATACGTAATAC
278	GMEB2/3	SAND	GMEB2_SAND_3	ACGTAACTGACGTA	14	ACGTAACTGACGTAACGTAACTGA
279	FOX/9	forkhead	FOXB1_forkhead_1	AATGACACAGCG	12	AATGACACAGCGAATGACACAGCG
280	SIX/2	SIX	Six3_MA0631.1	ATAGGGTATCACT	13	ATAGGGTATCACTATAGGGTATCA
281	PAX/1	PAX	PAX1_MA0779.1	GTCACGCATGACTG	14	GTCACGCATGACTGGTCACGCATG
282	PAX/2	PAX	PAX5_HUMAN.H11MO.0.A	GGGCAGCAGAGCGTGAC	17	GGGCAGCAGAGCGTGACGGGCAGC
283	PAX-halfsite	PAX	Pax2_MA0067.1	GTCACG	6	GTCACGGTCACGGTCACGGTCACG
284	AHR	bHLH	AHR_HUMAN.H11MO.0.B	TGCGTG	6	TGCGTGTGCGTGTGCGTGTGCGTG
285	KLF/SP/3	C2H2	KLF8_HUMAN.H11MO.0.C	CAGGGGGTG	9	CAGGGGGTGCAGGGGGTGCAGGGG
286	ZSCAN4	C2H2	ZSCAN4_C2H2_1	GCACACACTGAAA	13	GCACACACTGAAAGCACACACTGA
287	Positive Control_ELF2X	positive_control		AACCCGGAAGTGAACCCGGAAGTG	24	AACCCGGAAGTGAACCCGGAAGTG
288	Negative control_1	negative_control		GCACTTTGTACAGGGTGCCATCGG	24	GCACTTTGTACAGGGTGCCATCGG
289	Negative control_2	negative_control		GTTTCTGAACTCTCAGATAGTGGG	24	GTTTCTGAACTCTCAGATAGTGGG
290	Negative control_3	negative_control		GCGGTCCAACTTAGGCGTAAACCT	24	GCGGTCCAACTTAGGCGTAAACCT
291	Negative control_4	negative_control		CGATGCTACCTACTCAGACCCACC	24	CGATGCTACCTACTCAGACCCACC
292	Negative control_5	negative_control		ATCCCAGCTGGTTCTTGGCGTTCT	24	ATCCCAGCTGGTTCTTGGCGTTCT

### Sheet: Mutated motif library_Fig.3 
	Tile	Cluster	Insertion sequence	expanded_insertion sequence
Mutated ELF2X motif library	positive_control	ELF2X	AACCCGGAAGTGAACCCGGAAGTG	AACCCGGAAGTGAACCCGGAAGTG
	N	ELF2X_N_1	BACCCGGAAGTGBACCCGGAAGTG	(C|G|T)ACCCGGAAGTG(C|G|T)ACCCGGAAGTG
	N	ELF2X_N_2	ABCCCGGAAGTGABCCCGGAAGTG	A(C|G|T)CCCGGAAGTGA(C|G|T)CCCGGAAGTG
	N	ELF2X_N_3	AADCCGGAAGTGAADCCGGAAGTG	AA(A|G|T)CCGGAAGTGAA(A|G|T)CCGGAAGTG
	N	ELF2X_N_4	AACDCGGAAGTGAACDCGGAAGTG	AAC(A|G|T)CGGAAGTGAAC(A|G|T)CGGAAGTG
	N	ELF2X_N_5	AACCDGGAAGTGAACCDGGAAGTG	AACC(A|G|T)GGAAGTGAACC(A|G|T)GGAAGTG
	N	ELF2X_N_6	AACCCHGAAGTGAACCCHGAAGTG	AACCC(A|C|T)GAAGTGAACCC(A|C|T)GAAGTG
	N	ELF2X_N_7	AACCCGHAAGTGAACCCGHAAGTG	AACCCG(A|C|T)AAGTGAACCCG(A|C|T)AAGTG
	N	ELF2X_N_8	AACCCGGBAGTGAACCCGGBAGTG	AACCCGG(C|G|T)AGTGAACCCGG(C|G|T)AGTG
	N	ELF2X_N_9	AACCCGGABGTGAACCCGGABGTG	AACCCGGA(C|G|T)GTGAACCCGGA(C|G|T)GTG
	N	ELF2X_N_10	AACCCGGAAHTGAACCCGGAAHTG	AACCCGGAA(A|C|T)TGAACCCGGAA(A|C|T)TG
	N	ELF2X_N_11	AACCCGGAAGVGAACCCGGAAGVG	AACCCGGAAG(A|C|G)GAACCCGGAAG(A|C|G)G
	N	ELF2X_N_12	AACCCGGAAGTHAACCCGGAAGTH	AACCCGGAAGT(A|C|T)AACCCGGAAGT(A|C|T)
	negative_control	negative_control_1	GCACTTTGTACAGGGTGCCATCGG	GCACTTTGTACAGGGTGCCATCGG
	negative_control	negative_control_2	GTTTCTGAACTCTCAGATAGTGGG	GTTTCTGAACTCTCAGATAGTGGG
	negative_control	negative_control_3	GCGGTCCAACTTAGGCGTAAACCT	GCGGTCCAACTTAGGCGTAAACCT
	negative_control	negative_control_4	CGATGCTACCTACTCAGACCCACC	CGATGCTACCTACTCAGACCCACC
	negative_control	negative_control_5	ATCCCAGCTGGTTCTTGGCGTTCT	ATCCCAGCTGGTTCTTGGCGTTCT
Mutated CREB/ATF/3-2X motif library	positive_control	CREB/ATF/3-2X	ATGATGCAATATGATGCAAT	ATGATGCAATATGATGCAAT
	N	CREB/ATF/3-2X_1	BTGATGCAATBTGATGCAAT	(C|G|T)TGATGCAAT(C|G|T)TGATGCAAT
	N	CREB/ATF/3-2X_2	AVGATGCAATAVGATGCAAT	A(A|C|G)GATGCAATA(A|C|G)GATGCAAT
	N	CREB/ATF/3-2X_3	ATHATGCAATATHATGCAAT	AT(A|C|T)ATGCAATAT(A|C|T)ATGCAAT
	N	CREB/ATF/3-2X_4	ATGBTGCAATATGBTGCAAT	ATG(C|G|T)TGCAATATG(C|G|T)TGCAAT
	N	CREB/ATF/3-2X_5	ATGAVGCAATATGAVGCAAT	ATGA(A|C|G)GCAATATGA(A|C|G)GCAAT
	N	CREB/ATF/3-2X_6	ATGATHCAATATGATHCAAT	ATGAT(A|C|T)CAATATGAT(A|C|T)CAAT
	N	CREB/ATF/3-2X_7	ATGATGDAATATGATGDAAT	ATGATG(A|G|T)AATATGATG(A|G|T)AAT
	N	CREB/ATF/3-2X_8	ATGATGCBATATGATGCBAT	ATGATGC(C|G|T)ATATGATGC(C|G|T)AT
	N	CREB/ATF/3-2X_9	ATGATGCABTATGATGCABT	ATGATGCA(C|G|T)TATGATGCA(C|G|T)T
	N	CREB/ATF/3-2X_10	ATGATGCAAVATGATGCAAV	ATGATGCAA(A|C|G)ATGATGCAA(A|C|G)
	negative_control	neg_1	GCTTCTGTCTAAGCAAGAAT	GCTTCTGTCTAAGCAAGAAT
	negative_control	neg_2	GGTATTGAACCAGGCTTATG	GGTATTGAACCAGGCTTATG
	negative_control	neg_3	TAGTTGGAGGTTATGGAGCA	TAGTTGGAGGTTATGGAGCA
	negative_control	neg_4	CAAGCCGTAACACCCGTCTC	CAAGCCGTAACACCCGTCTC
	negative_control	neg_5	ATTATGCAGGCCGGCGTACG	ATTATGCAGGCCGGCGTACG
