## Supplementary Table 2 for "CRISPR PERSIST-On enables heritable and fine-tunable human gene activation"

### Sheet: Plasmids_Peg and ngRNAs for PE3
Figure	Cell type	Target gene	pegRNA name	ngRNA name	pegRNA spacer		PegRNA 3' extension (RTT-TF motif(lower case)-PBS)	ngRNA spacer	NGS forward/reverse primer name	NGS Forward Primer (Bold: adaptor sequence) (5'->3')	NGS Reverse Primer (Bold: adaptor sequence) (5'->3')	Amplicon sequence without inntended edits	Amplicon sequence with intended edits
Fig.1,2,3, Extended Data Fig.2	K562	IL2RA	gSTF116	gSTF188	AGATGAGAGAAGAGAGTGCT	20	ATTGGGCTGGCGTGTTCAGCCAGGAAACTGCCTAGCcacttccgggttcacttccgggttACTCTCTTCTCTCA	GTTGATGACAATATAGTTTG	oSTF94/93	GACTGGAGTTCAGACGTGTGCTCTTCCGATCTGTGGGTCCATCCAGTCTCTATCG	ACACTCTTTCCCTACACGACGCTCTTCCGATCTGGATTCATAAATGAAGTTCAATCCTTCTCATCAAC	GTGGGTCCATCCAGTCTCTATCGGAGTCAGGAGTTGCTCTCTTTAAGTATTGGGCTGGCGTGTTCAGCCAGGAAACTGCCTAGCACTCTCTTCTCTCATCTCAAATATAGGAAGTGTTTTTTTTTTTTTTTTTTTTTGATGACAATATAGTTTGCGGTAATTTTTCAAACCAGGTTTTTTTTTTCAAGTTCAATTGCTGGAGGTGTGGGCTGGGGTTGATGAGAAGGATTGAACTTCATTTATGAATCC
Extended Data Fig.2	K562	IL2RA	gSTF410	gSTF420	GAGTTGCTCTCTTTAAGTAT	20	AGGCAGTTTCCTGGCTGAACACGCCAGCCCAATAcacttccgggttcacttccgggttCTTAAAGAGAGCAA	AGATGAGAGAAGAGAGTGCT	oSTF94/93	GACTGGAGTTCAGACGTGTGCTCTTCCGATCTGTGGGTCCATCCAGTCTCTATCG	ACACTCTTTCCCTACACGACGCTCTTCCGATCTGGATTCATAAATGAAGTTCAATCCTTCTCATCAAC	GTGGGTCCATCCAGTCTCTATCGGAGTCAGGAGTTGCTCTCTTTAAGTATTGGGCTGGCGTGTTCAGCCAGGAAACTGCCTAGCACTCTCTTCTCTCATCTCAAATATAGGAAGTGTTTTTTTTTTTTTTTTTTTTTGATGACAATATAGTTTGCGGTAATTTTTCAAACCAGGTTTTTTTTTTCAAGTTCAATTGCTGGAGGTGTGGGCTGGGGTTGATGAGAAGGATTGAACTTCATTTATGAATCC
Extended Data Fig.2	K562	IL2RA	gSTF411	gSTF421	GTGGGCTGGGGTTGATGAGA	20	AAGAAAGGATTCATAAATGAAGTTCAATCCTTCTcacttccgggttcacttccgggttCATCAACCCCAGCC	CTTGCTCACCCTACCTTCAA	oSTF94/93	GACTGGAGTTCAGACGTGTGCTCTTCCGATCTGTGGGTCCATCCAGTCTCTATCG	ACACTCTTTCCCTACACGACGCTCTTCCGATCTGGATTCATAAATGAAGTTCAATCCTTCTCATCAAC	GTGGGTCCATCCAGTCTCTATCGGAGTCAGGAGTTGCTCTCTTTAAGTATTGGGCTGGCGTGTTCAGCCAGGAAACTGCCTAGCACTCTCTTCTCTCATCTCAAATATAGGAAGTGTTTTTTTTTTTTTTTTTTTTTGATGACAATATAGTTTGCGGTAATTTTTCAAACCAGGTTTTTTTTTTCAAGTTCAATTGCTGGAGGTGTGGGCTGGGGTTGATGAGAAGGATTGAACTTCATTTATGAATCC
Extended Data Fig.2	K562	IL2RA	gSTF412	gSTF422	GGAGATTCCCCTGCCGTTGA	20	ACTGCCAAGAAGTGCTTGCTCACCCTACCTTCAcacttccgggttcacttccgggttACGGCAGGGGAATC	GACGTTACAGCCCTGAGGGG	oSTF96/97	GACTGGAGTTCAGACGTGTGCTCTTCCGATCTGATGACAATATAGTTTGCGGTAATTTTTCAAACCAG	ACACTCTTTCCCTACACGACGCTCTTCCGATCTCAGGTGGTCCCGGCTGACTC	GATGACAATATAGTTTGCGGTAATTTTTCAAACCAGGTTTTTTTTTTCAAGTTCAATTGCTGGAGGTGTGGGCTGGGGTTGATGAGAAGGATTGAACTTCATTTATGAATCCTTTCTTCAGCTACGCCCATAAAAGGAGAGGGAGATTCCCCTGCCGTTGAAGGTAGGGTGAGCAAGCACTTCTTGGCAGTGGTCTCACCCAGCACTTCATAAGCTGAGTCCTCCCCTCAGGGCTGTAACGTCCTCAGGAGTCAGCCGGGACCACCTG
Extended Data Fig.2	K562	IL2RA	gSTF413	gSTF422	TTCCCCTGCCGTTGAAGGTA	20	GAGACCACTGCCAAGAAGTGCTTGCTCACCCTACcacttccgggttcacttccgggttCTTCAACGGCAGGG	GACGTTACAGCCCTGAGGGG	oSTF96/97	GACTGGAGTTCAGACGTGTGCTCTTCCGATCTGATGACAATATAGTTTGCGGTAATTTTTCAAACCAG	ACACTCTTTCCCTACACGACGCTCTTCCGATCTCAGGTGGTCCCGGCTGACTC	GATGACAATATAGTTTGCGGTAATTTTTCAAACCAGGTTTTTTTTTTCAAGTTCAATTGCTGGAGGTGTGGGCTGGGGTTGATGAGAAGGATTGAACTTCATTTATGAATCCTTTCTTCAGCTACGCCCATAAAAGGAGAGGGAGATTCCCCTGCCGTTGAAGGTAGGGTGAGCAAGCACTTCTTGGCAGTGGTCTCACCCAGCACTTCATAAGCTGAGTCCTCCCCTCAGGGCTGTAACGTCCTCAGGAGTCAGCCGGGACCACCTG
Fig.1,2,3, Extended Data Fig.2	K562	HER2	gSTF534	gSTF547	GGAATTTATCCCGGACTCCG	20	AATGCAGAGGCTGGTGACTCTGCCCCCTCCCCCGGcacttccgggttcacttccgggttAGTCCGGGATAA	GGTGCGTCCCTCCTAGCGCC	oET2043/oET2045	GACTGGAGTTCAGACGTGTGCTCTTCCGATCTGGTCCTGGAAGCCACAAGG	ACACTCTTTCCCTACACGACGCTCTTCCGATCTGGAGAATCCCTAAATGCAGAGG	GATGACAATATAGTTTGCGGTAATTTTTCAAACCAGGTTTTTTTTTTCAAGTTCAATTGCTGGAGGTGTGGGCTGGGGTTGATGAGAAGGATTGAACTTCATTTATGAATCCTTTCTTCAGCTACGCCCATAAAAGGAGAGGGAGATTCCCCTGCCGTTGAAGGTAGGGTGAGCAAGCACTTCTTGGCAGTGGTCTCACCCAGCACTTCATAAGCTGAGTCCTCCCCTCAGGGCTGTAACGTCCTCAGGAGTCAGCCGGGACCACCTG
Extended Data Fig.2	K562	HER2	gSTF535	gSTF547	ATCCCGGACTCCGGGGGAGG	20	ATCCCTAAATGCAGAGGCTGGTGACTCTGCCCCCTcacttccgggttcacttccgggttCCCCCGGAGTCC	GGTGCGTCCCTCCTAGCGCC	oET2043/oET2045	GACTGGAGTTCAGACGTGTGCTCTTCCGATCTGGTCCTGGAAGCCACAAGG	ACACTCTTTCCCTACACGACGCTCTTCCGATCTGGAGAATCCCTAAATGCAGAGG	GGTCCTGGAAGCCACAAGGTAAACACAACACATCCCCCTCCTTGACTATCAATTTTACTAGAGGATGTGGTGGGAAAACCATTATTTGATATTAAAACAAATAGGCTTGGGATGGAGTAGGATGCAAGCTCCCCAGGAAAGTTTAAGATAAAACCTGAGACTTAAAAGGGTGTTAAGAGTGGCAGCCTAGGGAATTTATCCCGGACTCCGGGGGAGGGGGCAGAGTCACCAGCCTCTGCATTTAGGGATTCTCC
Extended Data Fig.2	K562	HER2	gSTF536	gSTF548	CCCTCTCTTCGCGCAGGCCT	20	AGGCGTCCCGGCGCTAGGAGGGACGCACCCAGGcacttccgggttcacttccgggttCCTGCGCGAAGA	GCTGCATTTAGGGATTCTCCG	oSTF125/129	ACACTCTTTCCCTACACGACGCTCTTCCGATCTGTGAGAACGGCTGCAGGCAAC	GACTGGAGTTCAGACGTGTGCTCTTCCGATCTGGGGAATCTCAGCTTCACAACTTCATTC	GTGAGAACGGCTGCAGGCAACCCAGGCGTCCCGGCGCTAGGAGGGACGCACCCAGGCCTGCGCGAAGAGAGGGAGAAAGTGAAGCTGGGAGTTGCCACTCCCAGACTTGTTGGAATGCAGTTGGAGGGGGCGAGCTGGGAGCGCGCTTGCTCCCAATCACAGGAGAAGGAGGAGGTGGAGGAGGAGGGCTGCTTGAGGAAGTATAAGAATGAAGTTGTGAAGCTGAGATTCCCC
Extended Data Fig.2	K562	HER2	gSTF537	gSTF549	GAGAGGGAGAAAGTGAAGCT	20	GCATTCCAACAAGTCTGGGAGTGGCAACTCCCAGCcacttccgggttcacttccgggttTTCACTTTCTCC	GCCTCCTCCTTCTCCTGTGAT	oSTF125/129	ACACTCTTTCCCTACACGACGCTCTTCCGATCTGTGAGAACGGCTGCAGGCAAC	GACTGGAGTTCAGACGTGTGCTCTTCCGATCTGGGGAATCTCAGCTTCACAACTTCATTC	GTGAGAACGGCTGCAGGCAACCCAGGCGTCCCGGCGCTAGGAGGGACGCACCCAGGCCTGCGCGAAGAGAGGGAGAAAGTGAAGCTGGGAGTTGCCACTCCCAGACTTGTTGGAATGCAGTTGGAGGGGGCGAGCTGGGAGCGCGCTTGCTCCCAATCACAGGAGAAGGAGGAGGTGGAGGAGGAGGGCTGCTTGAGGAAGTATAAGAATGAAGTTGTGAAGCTGAGATTCCCC
Extended Data Fig.2	K562	HER2	gSTF538	gSTF550	CCTCCTCCTTCTCCTGTGAT	20	GAGGGGGCGAGCTGGGAGCGCGCTTGCTCCCAATCcacttccgggttcacttccgggttACAGGAGAAGGA	GAGAGGGAGAAAGTGAAGCT	oSTF125/129	ACACTCTTTCCCTACACGACGCTCTTCCGATCTGTGAGAACGGCTGCAGGCAAC	GACTGGAGTTCAGACGTGTGCTCTTCCGATCTGGGGAATCTCAGCTTCACAACTTCATTC	GTGAGAACGGCTGCAGGCAACCCAGGCGTCCCGGCGCTAGGAGGGACGCACCCAGGCCTGCGCGAAGAGAGGGAGAAAGTGAAGCTGGGAGTTGCCACTCCCAGACTTGTTGGAATGCAGTTGGAGGGGGCGAGCTGGGAGCGCGCTTGCTCCCAATCACAGGAGAAGGAGGAGGTGGAGGAGGAGGGCTGCTTGAGGAAGTATAAGAATGAAGTTGTGAAGCTGAGATTCCCC
Fig.1, Extended Data Fig.2	K562	YFP (non-human genome)	gSTF402	gSTF403	CAAGCAGAAGAACGGCATCA	20	TCGATGTTGTGGCGGATCTTGAAGTTCACCTTGAcacttccgggttcacttccgggttTGCCGTTCTTCTGC	GGTGTTCTGCTGGTAGTGGT
Fig.1, Extended Data Fig.2	HEK293T, K562	MYOD1	gSTF100	gSTF171	CCTCCCTCCCTGCCCGGTAG	20	GCCCCTCCACACTGGCGTGCGCGCTAGGTCCCCTAcacttccgggttcacttccgggttCCGGGCAGGGAGGG	GACCCGACTGCTGTATCCGC	oSTF11/12	GACTGGAGTTCAGACGTGTGCTCTTCCGATCTCACGACCTGATTTCTACAGCCGCTC	ACACTCTTTCCCTACACGACGCTCTTCCGATCTCTCCACACTGGCGTGCGC	CACGACCTGATTTCTACAGCCGCTCTACCCATGGGTCCCCCACAAATCAGGGGACAGAGGAGTATTGAAAGTCAGCTCAGAGGTGAGCGCGCGCAGCCAGCGTTTCCCGCGGATACAGCAGTCGGGTGTTGGAGAGGTTTGGAAAGGGCGTGCCGGAGAGCCAAGTGCAGCCGCCTAGGGCTGCCGGTCGCTCCCTCCCTCCCTGCCCGGTAGGGGACCTAGCGCGCACGCCAGTGTGGAG
Fig.1,2,3, Extended Data Fig.2	HEK293T	EPCAM	gSTF540	gSTF552	GCAGCGCCGGGGCTGGGGGA	20	GCCCGGGAGTTGGGGGAGTGAGTAGGCTCCCCTCCcacttccgggttcacttccgggttCCCAGCCCCGGC	GTTCCCGGGACTGCTCACCTC	oSTF133/137	ACACTCTTTCCCTACACGACGCTCTTCCGATCTCCCAACTGCAGCGCCGGG	GACTGGAGTTCAGACGTGTGCTCTTCCGATCTCGGGAGGACAGCGACGAGGG	CCCAACTGCAGCGCCGGGGCTGGGGGAGGGGAGCCTACTCACTCCCCCAACTCCCGGGCGGTGACTCATCAACGAGCACCAGCGGCCAGAGGTGAGCAGTCCCGGGAAGGGGCCGAGAGGCGGGGCCGCCAGGTCGGGCAGGTGTGCGCTCCGCCCCGCCGCGCGCACAGAGCGCTAGTCCTTCGGCGAGCGAGCACCTTCGACGCGGTCCGGGGACCCCCTCGTCGCTGTCCTCCCG
Extended Data Fig.2	HEK293T	EPCAM	gSTF541	gSTF553	GAGTCACCGCCCGGGAGTTG	20	GGGGCTGGGGGAGGGGAGCCTACTCACTCCCCCAAcacttccgggttcacttccgggttCTCCCGGGCGGT	GCGGGCCCACACCTGTGGAG	oSTF133/137	ACACTCTTTCCCTACACGACGCTCTTCCGATCTCCCAACTGCAGCGCCGGG	GACTGGAGTTCAGACGTGTGCTCTTCCGATCTCGGGAGGACAGCGACGAGGG	CCCAACTGCAGCGCCGGGGCTGGGGGAGGGGAGCCTACTCACTCCCCCAACTCCCGGGCGGTGACTCATCAACGAGCACCAGCGGCCAGAGGTGAGCAGTCCCGGGAAGGGGCCGAGAGGCGGGGCCGCCAGGTCGGGCAGGTGTGCGCTCCGCCCCGCCGCGCGCACAGAGCGCTAGTCCTTCGGCGAGCGAGCACCTTCGACGCGGTCCGGGGACCCCCTCGTCGCTGTCCTCCCG
Extended Data Fig.2	HEK293T	EPCAM	gSTF542	gSTF554	GACTCATCAACGAGCACCAG	20	GGCCCCTTCCCGGGACTGCTCACCTCTGGCCGCTGcacttccgggttcacttccgggttGTGCTCGTTGAT	GAGCGCACACCTGCCCGACC	oSTF133/137	ACACTCTTTCCCTACACGACGCTCTTCCGATCTCCCAACTGCAGCGCCGGG	GACTGGAGTTCAGACGTGTGCTCTTCCGATCTCGGGAGGACAGCGACGAGGG	CCCAACTGCAGCGCCGGGGCTGGGGGAGGGGAGCCTACTCACTCCCCCAACTCCCGGGCGGTGACTCATCAACGAGCACCAGCGGCCAGAGGTGAGCAGTCCCGGGAAGGGGCCGAGAGGCGGGGCCGCCAGGTCGGGCAGGTGTGCGCTCCGCCCCGCCGCGCGCACAGAGCGCTAGTCCTTCGGCGAGCGAGCACCTTCGACGCGGTCCGGGGACCCCCTCGTCGCTGTCCTCCCG
Extended Data Fig.2	HEK293T	EPCAM	gSTF543	gSTF555	TTCCCGGGACTGCTCACCTC	20	GGCGGTGACTCATCAACGAGCACCAGCGGCCAGAGcacttccgggttcacttccgggttGTGAGCAGTCCC	GCAGCGCCGGGGCTGGGGGA	oSTF133/137	ACACTCTTTCCCTACACGACGCTCTTCCGATCTCCCAACTGCAGCGCCGGG	GACTGGAGTTCAGACGTGTGCTCTTCCGATCTCGGGAGGACAGCGACGAGGG	CCCAACTGCAGCGCCGGGGCTGGGGGAGGGGAGCCTACTCACTCCCCCAACTCCCGGGCGGTGACTCATCAACGAGCACCAGCGGCCAGAGGTGAGCAGTCCCGGGAAGGGGCCGAGAGGCGGGGCCGCCAGGTCGGGCAGGTGTGCGCTCCGCCCCGCCGCGCGCACAGAGCGCTAGTCCTTCGGCGAGCGAGCACCTTCGACGCGGTCCGGGGACCCCCTCGTCGCTGTCCTCCCG
Extended Data Fig.2	HEK293T	EPCAM	gSTF544	gSTF556	GAGCGCACACCTGCCCGACC	20	TCCCGGGAAGGGGCCGAGAGGCGGGGCCGCCAGGTcacttccgggttcacttccgggttCGGGCAGGTGTG	GACTCATCAACGAGCACCAG	oSTF133/137	ACACTCTTTCCCTACACGACGCTCTTCCGATCTCCCAACTGCAGCGCCGGG	GACTGGAGTTCAGACGTGTGCTCTTCCGATCTCGGGAGGACAGCGACGAGGG	CCCAACTGCAGCGCCGGGGCTGGGGGAGGGGAGCCTACTCACTCCCCCAACTCCCGGGCGGTGACTCATCAACGAGCACCAGCGGCCAGAGGTGAGCAGTCCCGGGAAGGGGCCGAGAGGCGGGGCCGCCAGGTCGGGCAGGTGTGCGCTCCGCCCCGCCGCGCGCACAGAGCGCTAGTCCTTCGGCGAGCGAGCACCTTCGACGCGGTCCGGGGACCCCCTCGTCGCTGTCCTCCCG
Fig.1, Extended Data Fig.2	HEK293T	YFP (non-human genome)	gSTF402	gSTF403	CAAGCAGAAGAACGGCATCA	20	TCGATGTTGTGGCGGATCTTGAAGTTCACCTTGAcacttccgggttcacttccgggttTGCCGTTCTTCTGC	GGTGTTCTGCTGGTAGTGGT

### Sheet: Plasmids_gRNAs for dCas9-VPR
Cell type	Target gene	gRNA name	gRNA spacer
K562	IL2RA	YET1317	GATGAGAGAAGAGAGTGCT
K562	HER2	YET1358	CCCTCTCTTCGCGCAGGCCT
HEK293T	EPCAM	YET1357	GAGCGCACACCTGCCCGACC
HEK293T, K562	MYOD1	YET1319	CTCCCTCCCTGCCCGGTAG
HEK293T, K562	Non-targeting	YET519	GGCTCGGTCCCGCGTCGTCG

### Sheet: PCR products_ PegRNAs_ngRNAs
Figure(s)	Cell type	Target gene		pegRNA name	ngRNA name	pegRNA spacer	PegRNA 3' extension (RTT-TF motif(lower case)-PBS)	ngRNA spacer	NGS forward/reverse primer name	NGS Forward Primer (Bold: adaptor sequence) (5'->3')	NGS Reverse Primer (Bold: adaptor sequence) (5'->3')
Extended Data Fig. 1	HEK293T	IL2RA	1	gSTF_309	gSTF_314_ng	GAGTTGCTCTCTTTAAGTAT	AGGCAGTTTCCTGGCTGAACACGCCAGCCCAATAcacttccgggttcacttccgggttCTTAAAGAGAGCAA	AGATGAGAGAAGAGAGTGCT	oSTF93/94	GACTGGAGTTCAGACGTGTGCTCTTCCGATCTGTGGGTCCATCCAGTCTCTATCG	ACACTCTTTCCCTACACGACGCTCTTCCGATCTGGATTCATAAATGAAGTTCAATCCTTCTCATCAAC
Extended Data Fig. 1	HEK293T		2	gSTF_310	gSTF_314_ng	AGTTGCTCTCTTTAAGTATT	TAGGCAGTTTCCTGGCTGAACACGCCAGCCCAATcacttccgggttcacttccgggttACTTAAAGAGAGCA	AGATGAGAGAAGAGAGTGCT	oSTF93/94	GACTGGAGTTCAGACGTGTGCTCTTCCGATCTGTGGGTCCATCCAGTCTCTATCG	ACACTCTTTCCCTACACGACGCTCTTCCGATCTGGATTCATAAATGAAGTTCAATCCTTCTCATCAAC
Extended Data Fig. 1	HEK293T		3	gSTF_311	gSTF_314_ng	GCTCTCTTTAAGTATTGGGC	GTGCTAGGCAGTTTCCTGGCTGAACACGCCAGCCcacttccgggttcacttccgggttCAATACTTAAAGAG	AGATGAGAGAAGAGAGTGCT	oSTF93/94	GACTGGAGTTCAGACGTGTGCTCTTCCGATCTGTGGGTCCATCCAGTCTCTATCG	ACACTCTTTCCCTACACGACGCTCTTCCGATCTGGATTCATAAATGAAGTTCAATCCTTCTCATCAAC
Extended Data Fig. 1	HEK293T		4	gSTF_312	gSTF_321_ng	TTGGGCTGGCGTGTTCAGCC	GATGAGAGAAGAGAGTGCTAGGCAGTTTCCTGGCcacttccgggttcacttccgggttTGAACACGCCAGCC	TTATGGGCGTAGCTGAAGAA	oSTF93/94	GACTGGAGTTCAGACGTGTGCTCTTCCGATCTGTGGGTCCATCCAGTCTCTATCG	ACACTCTTTCCCTACACGACGCTCTTCCGATCTGGATTCATAAATGAAGTTCAATCCTTCTCATCAAC
Extended Data Fig. 1	HEK293T		5	gSTF_313	gSTF_315_ng	GAGAGTGCTAGGCAGTTTCC	TCTTTAAGTATTGGGCTGGCGTGTTCAGCCAGGAcacttccgggttcacttccgggttAACTGCCTAGCACT	TTTGATGACAATATAGTTTG	oSTF93/94	GACTGGAGTTCAGACGTGTGCTCTTCCGATCTGTGGGTCCATCCAGTCTCTATCG	ACACTCTTTCCCTACACGACGCTCTTCCGATCTGGATTCATAAATGAAGTTCAATCCTTCTCATCAAC
Extended Data Fig. 1	HEK293T		6	gSTF_116	gSTF_188_ng	AGATGAGAGAAGAGAGTGCT	ATTGGGCTGGCGTGTTCAGCCAGGAAACTGCCTAGCcacttccgggttcacttccgggttACTCTCTTCTCTCA	GTTGATGACAATATAGTTTG	oSTF93/94	GACTGGAGTTCAGACGTGTGCTCTTCCGATCTGTGGGTCCATCCAGTCTCTATCG	ACACTCTTTCCCTACACGACGCTCTTCCGATCTGGATTCATAAATGAAGTTCAATCCTTCTCATCAAC
Extended Data Fig. 1	HEK293T		7	gSTF_315	gSTF_321_ng	TTTGATGACAATATAGTTTG	GAAAAAAAAAACCTGGTTTGAAAAATTACCGCAAcacttccgggttcacttccgggttACTATATTGTCATC	TTATGGGCGTAGCTGAAGAA	oSTF93/94	GACTGGAGTTCAGACGTGTGCTCTTCCGATCTGTGGGTCCATCCAGTCTCTATCG	ACACTCTTTCCCTACACGACGCTCTTCCGATCTGGATTCATAAATGAAGTTCAATCCTTCTCATCAAC
Extended Data Fig. 1	HEK293T		8	gSTF_316	gSTF_321_ng	TTTTCAAGTTCAATTGCTGG	AATCCTTCTCATCAACCCCAGCCCACACCTCCAcacttccgggttcacttccgggttGCAATTGAACTTGA	TTATGGGCGTAGCTGAAGAA	oSTF96/97	GACTGGAGTTCAGACGTGTGCTCTTCCGATCTGATGACAATATAGTTTGCGGTAATTTTTCAAACCAG	ACACTCTTTCCCTACACGACGCTCTTCCGATCTCAGGTGGTCCCGGCTGACTC
Extended Data Fig. 1	HEK293T		9	gSTF_317	gSTF_323_ng	AAGTTCAATTGCTGGAGGTG	AAGTTCAATCCTTCTCATCAACCCCAGCCCACACcacttccgggttcacttccgggttCTCCAGCAATTGAA	CACCCTACCTTCAACGGCAG	oSTF96/97	GACTGGAGTTCAGACGTGTGCTCTTCCGATCTGATGACAATATAGTTTGCGGTAATTTTTCAAACCAG	ACACTCTTTCCCTACACGACGCTCTTCCGATCTCAGGTGGTCCCGGCTGACTC
Extended Data Fig. 1	HEK293T		10	gSTF_318	gSTF_324_ng	CAATTGCTGGAGGTGTGGGC	AAATGAAGTTCAATCCTTCTCATCAACCCCAGCCcacttccgggttcacttccgggttCACACCTCCAGCAA	CTCACCCTACCTTCAACGGC	oSTF96/97	GACTGGAGTTCAGACGTGTGCTCTTCCGATCTGATGACAATATAGTTTGCGGTAATTTTTCAAACCAG	ACACTCTTTCCCTACACGACGCTCTTCCGATCTCAGGTGGTCCCGGCTGACTC
Extended Data Fig. 1	HEK293T		11	gSTF_319	gSTF_326_ng	ATTGCTGGAGGTGTGGGCTG	ATAAATGAAGTTCAATCCTTCTCATCAACCCCAGcacttccgggttcacttccgggttCCCACACCTCCAGC	CTTGCTCACCCTACCTTCAA	oSTF96/97	GACTGGAGTTCAGACGTGTGCTCTTCCGATCTGATGACAATATAGTTTGCGGTAATTTTTCAAACCAG	ACACTCTTTCCCTACACGACGCTCTTCCGATCTCAGGTGGTCCCGGCTGACTC
Extended Data Fig. 1	HEK293T		12	gSTF_320	gSTF_326_ng	GTGGGCTGGGGTTGATGAGA	AAGAAAGGATTCATAAATGAAGTTCAATCCTTCTcacttccgggttcacttccgggttCATCAACCCCAGCC	CTTGCTCACCCTACCTTCAA	oSTF96/97	GACTGGAGTTCAGACGTGTGCTCTTCCGATCTGATGACAATATAGTTTGCGGTAATTTTTCAAACCAG	ACACTCTTTCCCTACACGACGCTCTTCCGATCTCAGGTGGTCCCGGCTGACTC
Extended Data Fig. 1	HEK293T		13	gSTF_321	gSTF_316_ng	TTATGGGCGTAGCTGAAGAA	TGAGAAGGATTGAACTTCATTTATGAATCCTTTCcacttccgggttcacttccgggttTTCAGCTACGCCCA	TTTTCAAGTTCAATTGCTGG	oSTF96/97	GACTGGAGTTCAGACGTGTGCTCTTCCGATCTGATGACAATATAGTTTGCGGTAATTTTTCAAACCAG	ACACTCTTTCCCTACACGACGCTCTTCCGATCTCAGGTGGTCCCGGCTGACTC
Extended Data Fig. 1	HEK293T		14	gSTF_322	gSTF_330_ng	GCTACGCCCATAAAAGGAGA	ACCCTACCTTCAACGGCAGGGGAATCTCCCTCTcacttccgggttcacttccgggttCCTTTTATGGGCGT	GACTCAGCTTATGAAGTGCT	oSTF96/97	GACTGGAGTTCAGACGTGTGCTCTTCCGATCTGATGACAATATAGTTTGCGGTAATTTTTCAAACCAG	ACACTCTTTCCCTACACGACGCTCTTCCGATCTCAGGTGGTCCCGGCTGACTC
Extended Data Fig. 1	HEK293T		15	gSTF_323	gSTF_318_ng	CACCCTACCTTCAACGGCAG	GCTACGCCCATAAAAGGAGAGGGAGATTCCCCTGcacttccgggttcacttccgggttCCGTTGAAGGTAGG	CAATTGCTGGAGGTGTGGGC	oSTF96/97	GACTGGAGTTCAGACGTGTGCTCTTCCGATCTGATGACAATATAGTTTGCGGTAATTTTTCAAACCAG	ACACTCTTTCCCTACACGACGCTCTTCCGATCTCAGGTGGTCCCGGCTGACTC
Extended Data Fig. 1	HEK293T		16	gSTF_324	gSTF_319_ng	CTCACCCTACCTTCAACGGC	TACGCCCATAAAAGGAGAGGGAGATTCCCCTGCCcacttccgggttcacttccgggttGTTGAAGGTAGGGT	ATTGCTGGAGGTGTGGGCTG	oSTF96/97	GACTGGAGTTCAGACGTGTGCTCTTCCGATCTGATGACAATATAGTTTGCGGTAATTTTTCAAACCAG	ACACTCTTTCCCTACACGACGCTCTTCCGATCTCAGGTGGTCCCGGCTGACTC
Extended Data Fig. 1	HEK293T		17	gSTF_325	gSTF_332_ng	GGAGATTCCCCTGCCGTTGA	ACTGCCAAGAAGTGCTTGCTCACCCTACCTTCAcacttccgggttcacttccgggttACGGCAGGGGAATC	GACGTTACAGCCCTGAGGGG	oSTF96/97	GACTGGAGTTCAGACGTGTGCTCTTCCGATCTGATGACAATATAGTTTGCGGTAATTTTTCAAACCAG	ACACTCTTTCCCTACACGACGCTCTTCCGATCTCAGGTGGTCCCGGCTGACTC
Extended Data Fig. 1	HEK293T		18	gSTF_326	gSTF_320_ng	CTTGCTCACCCTACCTTCAA	ATAAAAGGAGAGGGAGATTCCCCTGCCGTTGcacttccgggttcacttccgggttAAGGTAGGGTGAGC	GTGGGCTGGGGTTGATGAGA	oSTF96/97	GACTGGAGTTCAGACGTGTGCTCTTCCGATCTGATGACAATATAGTTTGCGGTAATTTTTCAAACCAG	ACACTCTTTCCCTACACGACGCTCTTCCGATCTCAGGTGGTCCCGGCTGACTC
Extended Data Fig. 1	HEK293T		19	gSTF_327	gSTF_332_ng	TTCCCCTGCCGTTGAAGGTA	GAGACCACTGCCAAGAAGTGCTTGCTCACCCTACcacttccgggttcacttccgggttCTTCAACGGCAGGG	GACGTTACAGCCCTGAGGGG	oSTF96/97	GACTGGAGTTCAGACGTGTGCTCTTCCGATCTGATGACAATATAGTTTGCGGTAATTTTTCAAACCAG	ACACTCTTTCCCTACACGACGCTCTTCCGATCTCAGGTGGTCCCGGCTGACTC
Extended Data Fig. 1	HEK293T		20	gSTF_328	gSTF_332_ng	TAGGGTGAGCAAGCACTTCT	GCTTATGAAGTGCTGGGTGAGACCACTGCCAAGAcacttccgggttcacttccgggttAGTGCTTGCTCACC	GACGTTACAGCCCTGAGGGG	oSTF96/97	GACTGGAGTTCAGACGTGTGCTCTTCCGATCTGATGACAATATAGTTTGCGGTAATTTTTCAAACCAG	ACACTCTTTCCCTACACGACGCTCTTCCGATCTCAGGTGGTCCCGGCTGACTC
Extended Data Fig. 1	HEK293T		21	gSTF_329	gSTF_332_ng	GAGCAAGCACTTCTTGGCAG	GACTCAGCTTATGAAGTGCTGGGTGAGACCACTGcacttccgggttcacttccgggttCCAAGAAGTGCTTG	GACGTTACAGCCCTGAGGGG	oSTF96/97	GACTGGAGTTCAGACGTGTGCTCTTCCGATCTGATGACAATATAGTTTGCGGTAATTTTTCAAACCAG	ACACTCTTTCCCTACACGACGCTCTTCCGATCTCAGGTGGTCCCGGCTGACTC
Extended Data Fig. 1	HEK293T		22	gSTF_330	gSTF_322_ng	GACTCAGCTTATGAAGTGCT	GAGCAAGCACTTCTTGGCAGTGGTCTCACCCAGCcacttccgggttcacttccgggttACTTCATAAGCTGA	GCTACGCCCATAAAAGGAGA	oSTF96/97	GACTGGAGTTCAGACGTGTGCTCTTCCGATCTGATGACAATATAGTTTGCGGTAATTTTTCAAACCAG	ACACTCTTTCCCTACACGACGCTCTTCCGATCTCAGGTGGTCCCGGCTGACTC
Extended Data Fig. 1	HEK293T		23	gSTF_331	gSTF_322_ng	GGACTCAGCTTATGAAGTGC	AGCAAGCACTTCTTGGCAGTGGTCTCACCCAGCAcacttccgggttcacttccgggttCTTCATAAGCTGAG	GCTACGCCCATAAAAGGAGA	oSTF96/97	GACTGGAGTTCAGACGTGTGCTCTTCCGATCTGATGACAATATAGTTTGCGGTAATTTTTCAAACCAG	ACACTCTTTCCCTACACGACGCTCTTCCGATCTCAGGTGGTCCCGGCTGACTC
Extended Data Fig. 1	HEK293T		24	gSTF_332	gSTF_325_ng	GACGTTACAGCCCTGAGGGG	GTCTCACCCAGCACTTCATAAGCTGAGTCCTCCCcacttccgggttcacttccgggttCTCAGGGCTGTAAC	GGAGATTCCCCTGCCGTTGA	oSTF96/97	GACTGGAGTTCAGACGTGTGCTCTTCCGATCTGATGACAATATAGTTTGCGGTAATTTTTCAAACCAG	ACACTCTTTCCCTACACGACGCTCTTCCGATCTCAGGTGGTCCCGGCTGACTC
Extended Data Fig. 1	HEK293T	HER2	1	HER2_peg1	HER2_ng1	GCAGCCTAGGGAATTTATCC	GCTGGTGACTCTGCCCCCTCCCCCGGAGTCCGGGAcacttccgggttcacttccgggttTAAATTCCCTAG	GCAGCCTAGGGAATTTATCC	oSTF126/oSTF130	ACACTCTTTCCCTACACGACGCTCTTCCGATCTGGAGTAGGATGCAAGCTCCCCAG	GACTGGAGTTCAGACGTGTGCTCTTCCGATCTGGCAACTCCCAGCTTCACTTTCTCC
Extended Data Fig. 1	HEK293T		2	HER2_peg2	HER2_ng2	TGCCCCCTCCCCCGGAGTCC	TGTTAAGAGTGGCAGCCTAGGGAATTTATCCCGGAcacttccgggttcacttccgggttCTCCGGGGGAGG	TGCCCCCTCCCCCGGAGTCC	oSTF126/oSTF130	ACACTCTTTCCCTACACGACGCTCTTCCGATCTGGAGTAGGATGCAAGCTCCCCAG	GACTGGAGTTCAGACGTGTGCTCTTCCGATCTGGCAACTCCCAGCTTCACTTTCTCC
Extended Data Fig. 1	HEK293T		3	HER2_peg3	HER2_ng3	GGAATTTATCCCGGACTCCG	AATGCAGAGGCTGGTGACTCTGCCCCCTCCCCCGGcacttccgggttcacttccgggttAGTCCGGGATAA	GGAATTTATCCCGGACTCCG	oSTF126/oSTF130	ACACTCTTTCCCTACACGACGCTCTTCCGATCTGGAGTAGGATGCAAGCTCCCCAG	GACTGGAGTTCAGACGTGTGCTCTTCCGATCTGGCAACTCCCAGCTTCACTTTCTCC
Extended Data Fig. 1	HEK293T		4	HER2_peg4	HER2_ng4	TTATCCCGGACTCCGGGGGA	TAAATGCAGAGGCTGGTGACTCTGCCCCCTCCcacttccgggttcacttccgggttCCCGGAGTCCGG	TTATCCCGGACTCCGGGGGA	oSTF126/oSTF130	ACACTCTTTCCCTACACGACGCTCTTCCGATCTGGAGTAGGATGCAAGCTCCCCAG	GACTGGAGTTCAGACGTGTGCTCTTCCGATCTGGCAACTCCCAGCTTCACTTTCTCC
Extended Data Fig. 1	HEK293T		5	HER2_peg5	HER2_ng5	GGTGACTCTGCCCCCTCCCC	GTGGCAGCCTAGGGAATTTATCCCGGACTCCGGGGcacttccgggttcacttccgggttGAGGGGGCAGAG	GGTGACTCTGCCCCCTCCCC	oSTF126/oSTF130	ACACTCTTTCCCTACACGACGCTCTTCCGATCTGGAGTAGGATGCAAGCTCCCCAG	GACTGGAGTTCAGACGTGTGCTCTTCCGATCTGGCAACTCCCAGCTTCACTTTCTCC
Extended Data Fig. 1	HEK293T		6	HER2_peg6	HER2_ng6	ATCCCGGACTCCGGGGGAGG	ATCCCTAAATGCAGAGGCTGGTGACTCTGCCCCCTcacttccgggttcacttccgggttCCCCCGGAGTCC	ATCCCGGACTCCGGGGGAGG	oSTF126/oSTF130	ACACTCTTTCCCTACACGACGCTCTTCCGATCTGGAGTAGGATGCAAGCTCCCCAG	GACTGGAGTTCAGACGTGTGCTCTTCCGATCTGGCAACTCCCAGCTTCACTTTCTCC
Extended Data Fig. 1	HEK293T		7	HER2_peg7	HER2_ng7	CGGAGAATCCCTAAATGCAG	GACTCCGGGGGAGGGGGCAGAGTCACCAGCCTCTGcacttccgggttcacttccgggttCATTTAGGGATT	CGGAGAATCCCTAAATGCAG	oSTF126/oSTF130	ACACTCTTTCCCTACACGACGCTCTTCCGATCTGGAGTAGGATGCAAGCTCCCCAG	GACTGGAGTTCAGACGTGTGCTCTTCCGATCTGGCAACTCCCAGCTTCACTTTCTCC
Extended Data Fig. 1	HEK293T		8	HER2_peg8	HER2_ng8	AGTCACCAGCCTCTGCATTT	GCCGTTCTCACACTTTTCCTCGGAGAATCCCTAAAcacttccgggttcacttccgggttTGCAGAGGCTGG	AGTCACCAGCCTCTGCATTT	oSTF126/oSTF130	ACACTCTTTCCCTACACGACGCTCTTCCGATCTGGAGTAGGATGCAAGCTCCCCAG	GACTGGAGTTCAGACGTGTGCTCTTCCGATCTGGCAACTCCCAGCTTCACTTTCTCC
Extended Data Fig. 1	HEK293T		9	HER2_peg9	HER2_ng9	CTGCATTTAGGGATTCTCCG	GGGTTGCCTGCAGCCGTTCTCACACTTTTCCTCGGcacttccgggttcacttccgggttAGAATCCCTAAA	CTGCATTTAGGGATTCTCCG	oSTF126/oSTF130	ACACTCTTTCCCTACACGACGCTCTTCCGATCTGGAGTAGGATGCAAGCTCCCCAG	GACTGGAGTTCAGACGTGTGCTCTTCCGATCTGGCAACTCCCAGCTTCACTTTCTCC
Extended Data Fig. 1	HEK293T		10	HER2_peg10	HER2_ng10	TCCGAGGAAAAGTGTGAGAA	TAGCGCCGGGACGCCTGGGTTGCCTGCAGCCGTTCcacttccgggttcacttccgggttTCACACTTTTCC	TCCGAGGAAAAGTGTGAGAA	oSTF126/oSTF130	ACACTCTTTCCCTACACGACGCTCTTCCGATCTGGAGTAGGATGCAAGCTCCCCAG	GACTGGAGTTCAGACGTGTGCTCTTCCGATCTGGCAACTCCCAGCTTCACTTTCTCC
Extended Data Fig. 1	HEK293T		11	HER2_peg11	HER2_ng11	AGAACGGCTGCAGGCAACCC	TGGGTGCGTCCCTCCTAGCGCCGGGACGCCTGGGcacttccgggttcacttccgggttTTGCCTGCAGCC	AGAACGGCTGCAGGCAACCC	oSTF126/oSTF130	ACACTCTTTCCCTACACGACGCTCTTCCGATCTGGAGTAGGATGCAAGCTCCCCAG	GACTGGAGTTCAGACGTGTGCTCTTCCGATCTGGCAACTCCCAGCTTCACTTTCTCC
Extended Data Fig. 1	HEK293T		12	HER2_peg12	HER2_ng12	CTCCTAGCGCCGGGACGCCT	AGGAAAAGTGTGAGAACGGCTGCAGGCAACCCAGGcacttccgggttcacttccgggttCGTCCCGGCGCT	CTCCTAGCGCCGGGACGCCT	oSTF126/oSTF130	ACACTCTTTCCCTACACGACGCTCTTCCGATCTGGAGTAGGATGCAAGCTCCCCAG	GACTGGAGTTCAGACGTGTGCTCTTCCGATCTGGCAACTCCCAGCTTCACTTTCTCC
Extended Data Fig. 1	HEK293T		13	HER2_peg13	HER2_ng13	TGCAGGCAACCCAGGCGTCC	GCGCAGGCCTGGGTGCGTCCCTCCTAGCGCCGGGAcacttccgggttcacttccgggttCGCCTGGGTTGC	TGCAGGCAACCCAGGCGTCC	oSTF126/oSTF130	ACACTCTTTCCCTACACGACGCTCTTCCGATCTGGAGTAGGATGCAAGCTCCCCAG	GACTGGAGTTCAGACGTGTGCTCTTCCGATCTGGCAACTCCCAGCTTCACTTTCTCC
Extended Data Fig. 1	HEK293T		14	HER2_peg14	HER2_ng14	AACCCAGGCGTCCCGGCGCT	TCTCTTCGCGCAGGCCTGGGTGCGTCCCTCCTAGCcacttccgggttcacttccgggttGCCGGGACGCCT	AACCCAGGCGTCCCGGCGCT	oSTF126/oSTF130	ACACTCTTTCCCTACACGACGCTCTTCCGATCTGGAGTAGGATGCAAGCTCCCCAG	GACTGGAGTTCAGACGTGTGCTCTTCCGATCTGGCAACTCCCAGCTTCACTTTCTCC
Extended Data Fig. 1	HEK293T		15	HER2_peg15	HER2_ng15	GGTGCGTCCCTCCTAGCGCC	GTGAGAACGGCTGCAGGCAACCCAGGCGTCCCGGCcacttccgggttcacttccgggttGCTAGGAGGGAC	GGTGCGTCCCTCCTAGCGCC	oSTF126/oSTF130	ACACTCTTTCCCTACACGACGCTCTTCCGATCTGGAGTAGGATGCAAGCTCCCCAG	GACTGGAGTTCAGACGTGTGCTCTTCCGATCTGGCAACTCCCAGCTTCACTTTCTCC
Extended Data Fig. 1	HEK293T		16	HER2_peg16	HER2_ng16	GCGCTAGGAGGGACGCACCC	GCTTCACTTTCTCCCTCTCTTCGCGCAGGCCTGGGcacttccgggttcacttccgggttTGCGTCCCTCCT	GCGCTAGGAGGGACGCACCC	oSTF125/oSTF129	ACACTCTTTCCCTACACGACGCTCTTCCGATCTGTGAGAACGGCTGCAGGCAAC	GACTGGAGTTCAGACGTGTGCTCTTCCGATCTGGGGAATCTCAGCTTCACAACTTCATTC
Extended Data Fig. 1	HEK293T		17	HER2_peg17	HER2_ng17	CCCTCTCTTCGCGCAGGCCT	AGGCGTCCCGGCGCTAGGAGGGACGCACCCAGGcacttccgggttcacttccgggttCCTGCGCGAAGA	CCCTCTCTTCGCGCAGGCCT	oSTF125/oSTF129	ACACTCTTTCCCTACACGACGCTCTTCCGATCTGTGAGAACGGCTGCAGGCAAC	GACTGGAGTTCAGACGTGTGCTCTTCCGATCTGGGGAATCTCAGCTTCACAACTTCATTC
Extended Data Fig. 1	HEK293T		18	HER2_peg18	HER2_ng18	ACCCAGGCCTGCGCGAAGAG	GGAGTGGCAACTCCCAGCTTCACTTTCTCCCTCTCcacttccgggttcacttccgggttTTCGCGCAGGCC	ACCCAGGCCTGCGCGAAGAG	oSTF125/oSTF129	ACACTCTTTCCCTACACGACGCTCTTCCGATCTGTGAGAACGGCTGCAGGCAAC	GACTGGAGTTCAGACGTGTGCTCTTCCGATCTGGGGAATCTCAGCTTCACAACTTCATTC
Extended Data Fig. 1	HEK293T		19	HER2_peg19	HER2_ng19	GAGAGGGAGAAAGTGAAGCT	GCATTCCAACAAGTCTGGGAGTGGCAACTCCCAGCcacttccgggttcacttccgggttTTCACTTTCTCC	GAGAGGGAGAAAGTGAAGCT	oSTF125/oSTF129	ACACTCTTTCCCTACACGACGCTCTTCCGATCTGTGAGAACGGCTGCAGGCAAC	GACTGGAGTTCAGACGTGTGCTCTTCCGATCTGGGGAATCTCAGCTTCACAACTTCATTC
Extended Data Fig. 1	HEK293T		20	HER2_peg20	HER2_ng20	CATTCCAACAAGTCTGGGAG	AGAGAGGGAGAAAGTGAAGCTGGGAGTTGCCACTCcacttccgggttcacttccgggttCCAGACTTGTTG	CATTCCAACAAGTCTGGGAG	oSTF125/oSTF129	ACACTCTTTCCCTACACGACGCTCTTCCGATCTGTGAGAACGGCTGCAGGCAAC	GACTGGAGTTCAGACGTGTGCTCTTCCGATCTGGGGAATCTCAGCTTCACAACTTCATTC
Extended Data Fig. 1	HEK293T		21	HER2_peg21	HER2_ng21	AACTGCATTCCAACAAGTCT	GGGAGAAAGTGAAGCTGGGAGTTGCCACTCCCAGAcacttccgggttcacttccgggttCTTGTTGGAATG	AACTGCATTCCAACAAGTCT	oSTF125/oSTF129	ACACTCTTTCCCTACACGACGCTCTTCCGATCTGTGAGAACGGCTGCAGGCAAC	GACTGGAGTTCAGACGTGTGCTCTTCCGATCTGGGGAATCTCAGCTTCACAACTTCATTC
Extended Data Fig. 1	HEK293T		22	HER2_peg22	HER2_ng22	CAGACTTGTTGGAATGCAGT	GGAGCAAGCGCGCTCCCAGCTCGCCCCCTCCAACTcacttccgggttcacttccgggttGCATTCCAACAA	CAGACTTGTTGGAATGCAGT	oSTF125/oSTF129	ACACTCTTTCCCTACACGACGCTCTTCCGATCTGTGAGAACGGCTGCAGGCAAC	GACTGGAGTTCAGACGTGTGCTCTTCCGATCTGGGGAATCTCAGCTTCACAACTTCATTC
Extended Data Fig. 1	HEK293T		23	HER2_peg23	HER2_ng23	GCGCGCTTGCTCCCAATCAC	GCAGCCCTCCTCCTCCACCTCCTCCTTCTCCTGTGcacttccgggttcacttccgggttATTGGGAGCAAG	GCGCGCTTGCTCCCAATCAC	oSTF125/oSTF129	ACACTCTTTCCCTACACGACGCTCTTCCGATCTGTGAGAACGGCTGCAGGCAAC	GACTGGAGTTCAGACGTGTGCTCTTCCGATCTGGGGAATCTCAGCTTCACAACTTCATTC
Extended Data Fig. 1	HEK293T		24	HER2_peg24	HER2_ng24	CCTCCTCCTTCTCCTGTGAT	GAGGGGGCGAGCTGGGAGCGCGCTTGCTCCCAATCcacttccgggttcacttccgggttACAGGAGAAGGA	CCTCCTCCTTCTCCTGTGAT	oSTF125/oSTF129	ACACTCTTTCCCTACACGACGCTCTTCCGATCTGTGAGAACGGCTGCAGGCAAC	GACTGGAGTTCAGACGTGTGCTCTTCCGATCTGGGGAATCTCAGCTTCACAACTTCATTC
Extended Data Fig. 1	HEK293T	EpCAM	1	EpCAM_peg1	EpCAM_ng1	GCCATGGAGACGAAGCACCT	GTGGGCCCGCGCGCCCCGCTCCGCCCCGCCCCAGGcacttccgggttcacttccgggttTGCTTCGTCTCC	GCCATGGAGACGAAGCACCT	oSTF132/oSTF136	ACACTCTTTCCCTACACGACGCTCTTCCGATCTCTCCTCGGAGGCCACCAAAGATC	GACTGGAGTTCAGACGTGTGCTCTTCCGATCTGCACACCTGCCCGACCTGG
Extended Data Fig. 1	HEK293T		2	EpCAM_peg2	EpCAM_ng2	GCACCTGGGGCGGGGCGGAG	TCTCCACAGGTGTGGGCCCGCGCGCCCCGCTCcacttccgggttcacttccgggttCGCCCCGCCCCA	GCACCTGGGGCGGGGCGGAG	oSTF132/oSTF136	ACACTCTTTCCCTACACGACGCTCTTCCGATCTCTCCTCGGAGGCCACCAAAGATC	GACTGGAGTTCAGACGTGTGCTCTTCCGATCTGCACACCTGCCCGACCTGG
Extended Data Fig. 1	HEK293T		3	EpCAM_peg3	EpCAM_ng3	GCGGCCCTCTCCACAGGTGT	TGGGGCGGGGCGGAGCGGGGCGCGCGGGCCCACAcacttccgggttcacttccgggttCCTGTGGAGAGG	GCGGCCCTCTCCACAGGTGT	oSTF132/oSTF136	ACACTCTTTCCCTACACGACGCTCTTCCGATCTCTCCTCGGAGGCCACCAAAGATC	GACTGGAGTTCAGACGTGTGCTCTTCCGATCTGCACACCTGCCCGACCTGG
Extended Data Fig. 1	HEK293T		4	EpCAM_peg4	EpCAM_ng4	GCGGGCCCACACCTGTGGAG	AGCCCCGGCGCTGCAGTTGGGGCGCGGCCCTCTCcacttccgggttcacttccgggttCACAGGTGTGGG	GCGGGCCCACACCTGTGGAG	oSTF132/oSTF136	ACACTCTTTCCCTACACGACGCTCTTCCGATCTCTCCTCGGAGGCCACCAAAGATC	GACTGGAGTTCAGACGTGTGCTCTTCCGATCTGCACACCTGCCCGACCTGG
Extended Data Fig. 1	HEK293T		5	EpCAM_peg5	EpCAM_ng5	CAGCCCCGGCGCTGCAGTTG	GCGGGCCCACACCTGTGGAGAGGGCCGCGCCCCAAcacttccgggttcacttccgggttCTGCAGCGCCGG	CAGCCCCGGCGCTGCAGTTG	oSTF132/oSTF136	ACACTCTTTCCCTACACGACGCTCTTCCGATCTCTCCTCGGAGGCCACCAAAGATC	GACTGGAGTTCAGACGTGTGCTCTTCCGATCTGCACACCTGCCCGACCTGG
Extended Data Fig. 1	HEK293T		6	EpCAM_peg6	EpCAM_ng6	GCGCCCCAACTGCAGCGCCG	GGGGGAGTGAGTAGGCTCCCCTCCCCCAGCCCCGGcacttccgggttcacttccgggttCGCTGCAGTTGG	GCGCCCCAACTGCAGCGCCG	oSTF132/oSTF136	ACACTCTTTCCCTACACGACGCTCTTCCGATCTCTCCTCGGAGGCCACCAAAGATC	GACTGGAGTTCAGACGTGTGCTCTTCCGATCTGCACACCTGCCCGACCTGG
Extended Data Fig. 1	HEK293T		7	EpCAM_peg7	EpCAM_ng7	AGGCTCCCCTCCCCCAGCCC	GTGGAGAGGGCCGCGCCCCAACTGCAGCGCCGGGGcacttccgggttcacttccgggttCTGGGGGAGGGG	AGGCTCCCCTCCCCCAGCCC	oSTF132/oSTF136	ACACTCTTTCCCTACACGACGCTCTTCCGATCTCTCCTCGGAGGCCACCAAAGATC	GACTGGAGTTCAGACGTGTGCTCTTCCGATCTGCACACCTGCCCGACCTGG
Extended Data Fig. 1	HEK293T		8	EpCAM_peg8	EpCAM_ng8	GCAGCGCCGGGGCTGGGGGA	GCCCGGGAGTTGGGGGAGTGAGTAGGCTCCCCTCCcacttccgggttcacttccgggttCCCAGCCCCGGC	GCAGCGCCGGGGCTGGGGGA	oSTF132/oSTF136	ACACTCTTTCCCTACACGACGCTCTTCCGATCTCTCCTCGGAGGCCACCAAAGATC	GACTGGAGTTCAGACGTGTGCTCTTCCGATCTGCACACCTGCCCGACCTGG
Extended Data Fig. 1	HEK293T		9	EpCAM_peg9	EpCAM_ng9	CGGGAGTTGGGGGAGTGAGT	ACTGCAGCGCCGGGGCTGGGGGAGGGGAGCCTACTcacttccgggttcacttccgggttCACTCCCCCAAC	CGGGAGTTGGGGGAGTGAGT	oSTF132/oSTF136	ACACTCTTTCCCTACACGACGCTCTTCCGATCTCTCCTCGGAGGCCACCAAAGATC	GACTGGAGTTCAGACGTGTGCTCTTCCGATCTGCACACCTGCCCGACCTGG
Extended Data Fig. 1	HEK293T		10	EpCAM_peg10	EpCAM_ng10	GAGTCACCGCCCGGGAGTTG	GGGGCTGGGGGAGGGGAGCCTACTCACTCCCCCAAcacttccgggttcacttccgggttCTCCCGGGCGGT	GAGTCACCGCCCGGGAGTTG	oSTF132/oSTF136	ACACTCTTTCCCTACACGACGCTCTTCCGATCTCTCCTCGGAGGCCACCAAAGATC	GACTGGAGTTCAGACGTGTGCTCTTCCGATCTGCACACCTGCCCGACCTGG
Extended Data Fig. 1	HEK293T		11	EpCAM_peg11	EpCAM_ng11	TCGTTGATGAGTCACCGCCC	GGGAGGGGAGCCTACTCACTCCCCCAACTCCCGGGcacttccgggttcacttccgggttCGGTGACTCATC	TCGTTGATGAGTCACCGCCC	oSTF132/oSTF136	ACACTCTTTCCCTACACGACGCTCTTCCGATCTCTCCTCGGAGGCCACCAAAGATC	GACTGGAGTTCAGACGTGTGCTCTTCCGATCTGCACACCTGCCCGACCTGG
Extended Data Fig. 1	HEK293T		12	EpCAM_peg12	EpCAM_ng12	GACTCATCAACGAGCACCAG	GGCCCCTTCCCGGGACTGCTCACCTCTGGCCGCTGcacttccgggttcacttccgggttGTGCTCGTTGAT	GACTCATCAACGAGCACCAG	oSTF132/oSTF136	ACACTCTTTCCCTACACGACGCTCTTCCGATCTCTCCTCGGAGGCCACCAAAGATC	GACTGGAGTTCAGACGTGTGCTCTTCCGATCTGCACACCTGCCCGACCTGG
Extended Data Fig. 1	HEK293T		13	EpCAM_peg13	EpCAM_ng13	GACTGCTCACCTCTGGCCGC	ACTCCCGGGCGGTGACTCATCAACGAGCACCAGCGcacttccgggttcacttccgggttGCCAGAGGTGAG	GACTGCTCACCTCTGGCCGC	oSTF133/oSTF137	ACACTCTTTCCCTACACGACGCTCTTCCGATCTCCCAACTGCAGCGCCGGG	GACTGGAGTTCAGACGTGTGCTCTTCCGATCTCGGGAGGACAGCGACGAGGG
Extended Data Fig. 1	HEK293T		14	EpCAM_peg14	EpCAM_ng14	TTCCCGGGACTGCTCACCTC	GGCGGTGACTCATCAACGAGCACCAGCGGCCAGAGcacttccgggttcacttccgggttGTGAGCAGTCCC	TTCCCGGGACTGCTCACCTC	oSTF133/oSTF137	ACACTCTTTCCCTACACGACGCTCTTCCGATCTCCCAACTGCAGCGCCGGG	GACTGGAGTTCAGACGTGTGCTCTTCCGATCTCGGGAGGACAGCGACGAGGG
Extended Data Fig. 1	HEK293T		15	EpCAM_peg15	EpCAM_ng15	GGCCAGAGGTGAGCAGTCCC	GACCTGGCGGCCCCGCCTCTCGGCCCCTTCCCGGGcacttccgggttcacttccgggttACTGCTCACCTC	GGCCAGAGGTGAGCAGTCCC	oSTF133/oSTF137	ACACTCTTTCCCTACACGACGCTCTTCCGATCTCCCAACTGCAGCGCCGGG	GACTGGAGTTCAGACGTGTGCTCTTCCGATCTCGGGAGGACAGCGACGAGGG
Extended Data Fig. 1	HEK293T		16	EpCAM_peg16	EpCAM_ng16	CCCGGGAAGGGGCCGAGAGG	GGAGCGCACACCTGCCCGACCTGGCGGCCCCGCCTcacttccgggttcacttccgggttCTCGGCCCCTTC	CCCGGGAAGGGGCCGAGAGG	oSTF133/oSTF137	ACACTCTTTCCCTACACGACGCTCTTCCGATCTCCCAACTGCAGCGCCGGG	GACTGGAGTTCAGACGTGTGCTCTTCCGATCTCGGGAGGACAGCGACGAGGG
Extended Data Fig. 1	HEK293T		17	EpCAM_peg17	EpCAM_ng17	GACCTGGCGGCCCCGCCTCT	GGCCAGAGGTGAGCAGTCCCGGGAAGGGGCCGAGAcacttccgggttcacttccgggttGGCGGGGCCGCC	GACCTGGCGGCCCCGCCTCT	oSTF133/oSTF137	ACACTCTTTCCCTACACGACGCTCTTCCGATCTCCCAACTGCAGCGCCGGG	GACTGGAGTTCAGACGTGTGCTCTTCCGATCTCGGGAGGACAGCGACGAGGG
Extended Data Fig. 1	HEK293T		18	EpCAM_peg18	EpCAM_ng18	GGCCGAGAGGCGGGGCCGCC	GCGGCGGGGCGGAGCGCACACCTGCCCGACCTGGCcacttccgggttcacttccgggttGGCCCCGCCTCT	GGCCGAGAGGCGGGGCCGCC	oSTF133/oSTF137	ACACTCTTTCCCTACACGACGCTCTTCCGATCTCCCAACTGCAGCGCCGGG	GACTGGAGTTCAGACGTGTGCTCTTCCGATCTCGGGAGGACAGCGACGAGGG
Extended Data Fig. 1	HEK293T		19	EpCAM_peg19	EpCAM_ng19	GAGCGCACACCTGCCCGACC	TCCCGGGAAGGGGCCGAGAGGCGGGGCCGCCAGGTcacttccgggttcacttccgggttCGGGCAGGTGTG	GAGCGCACACCTGCCCGACC	oSTF133/oSTF137	ACACTCTTTCCCTACACGACGCTCTTCCGATCTCCCAACTGCAGCGCCGGG	GACTGGAGTTCAGACGTGTGCTCTTCCGATCTCGGGAGGACAGCGACGAGGG
Extended Data Fig. 1	HEK293T		20	EpCAM_peg20	EpCAM_ng20	GCGGGGCCGCCAGGTCGGGC	TCTGTGCGCGCGGCGGGGCGGAGCGCACACCTGCCcacttccgggttcacttccgggttCGACCTGGCGGC	GCGGGGCCGCCAGGTCGGGC	oSTF133/oSTF137	ACACTCTTTCCCTACACGACGCTCTTCCGATCTCCCAACTGCAGCGCCGGG	GACTGGAGTTCAGACGTGTGCTCTTCCGATCTCGGGAGGACAGCGACGAGGG
Extended Data Fig. 1	HEK293T		21	EpCAM_peg21	EpCAM_ng21	GCTCTGTGCGCGCGGCGGGG	GGGGCCGCCAGGTCGGGCAGGTGTGCGCTCCGCCCcacttccgggttcacttccgggttCGCCGCGCGCAC	GCTCTGTGCGCGCGGCGGGG	oSTF133/oSTF137	ACACTCTTTCCCTACACGACGCTCTTCCGATCTCCCAACTGCAGCGCCGGG	GACTGGAGTTCAGACGTGTGCTCTTCCGATCTCGGGAGGACAGCGACGAGGG
Extended Data Fig. 1	HEK293T		22	EpCAM_peg22	EpCAM_ng22	GGACTAGCGCTCTGTGCGCG	AGGTCGGGCAGGTGTGCGCTCCGCCCCGCCGCGCcacttccgggttcacttccgggttGCACAGAGCGCT	GGACTAGCGCTCTGTGCGCG	oSTF133/oSTF137	ACACTCTTTCCCTACACGACGCTCTTCCGATCTCCCAACTGCAGCGCCGGG	GACTGGAGTTCAGACGTGTGCTCTTCCGATCTCGGGAGGACAGCGACGAGGG
Extended Data Fig. 1	HEK293T		23	EpCAM_peg23	EpCAM_ng23	CGCACAGAGCGCTAGTCCTT	GGACCGCGTCGAAGGTGCTCGCTCGCCGAAGcacttccgggttcacttccgggttGACTAGCGCTCT	CGCACAGAGCGCTAGTCCTT	oSTF133/oSTF137	ACACTCTTTCCCTACACGACGCTCTTCCGATCTCCCAACTGCAGCGCCGGG	GACTGGAGTTCAGACGTGTGCTCTTCCGATCTCGGGAGGACAGCGACGAGGG
Extended Data Fig. 1	HEK293T		24	EpCAM_peg24	EpCAM_ng24	CGAAGGTGCTCGCTCGCCGA	GCCCCGCCGCGCGCACAGAGCGCTAGTCCTTCGcacttccgggttcacttccgggttGCGAGCGAGCAC	CGAAGGTGCTCGCTCGCCGA	oSTF133/oSTF137	ACACTCTTTCCCTACACGACGCTCTTCCGATCTCCCAACTGCAGCGCCGGG	GACTGGAGTTCAGACGTGTGCTCTTCCGATCTCGGGAGGACAGCGACGAGGG
