## Supplementary Table 3 for "CRISPR PERSIST-On enables heritable and fine-tunable human gene activation"

### Sheet: Primers
Target gene or locus	forward/reverse primer name	Forward Primer (5'->3')	Reverse Primer (5'->3')	Purpose
IL2RA	oET445/oET446	GAGACTTCCTGCCTCGTCACAA	GATCAGCAGGAAAACACAGCCG	RT-qPCR
HER2	oET1762/oET1763	GGAAGTACACGATGCGGAGACT	ACCTTCCTCAGCTCCGTCTCTT	RT-qPCR
EpCAM	oET1760/oET1761	GCCAGTGTACTTCAGTTGGTGC	CCCTTCAGGTTTTGCTCTTCTCC	RT-qPCR
MYOD1	oET393/oET394	CTCCAACTGCTCCGACGGCAT	ACAGGCAGTCTAGGCTCGACAC	RT-qPCR
IL2RA	oET1835/oET1836	GGATTCATAAATGAAGTTCAATCCTTCTCATCAAC	GTGGGTCCATCCAGTCTCTATCG	ChIP-qPCR
HER2	oET1833/1834	AGTGGCAGCCTAGGGAATTT	GCAGCCGTTCTCACACTTTT	ChIP-qPCR
EpCAM	oSTF133/137	CCCAACTGCAGCGCCGGG	CGGGAGGACAGCGACGAGGG	ChIP-qPCR
CD5	oNP1348/1349	TGCTAGCAAAACACCACCTG	CAGCATGATGCCAGTTCTTG	ChIP-qPCR
ZNF180	oNP1388/1389	AGCTAGTTCGGTCCCCTCTC	GGAGGCTTCTGGGAATTGTA	ChIP-qPCR
IL2RA	oSTF94/93	GACTGGAGTTCAGACGTGTGCTCTTCCGATCTGTGGGTCCATCCAGTCTCTATCG	ACACTCTTTCCCTACACGACGCTCTTCCGATCTGGATTCATAAATGAAGTTCAATCCTTCTCATCAAC	Amplicon sequencing
HER2	oSTF125/129	ACACTCTTTCCCTACACGACGCTCTTCCGATCTGTGAGAACGGCTGCAGGCAAC	GACTGGAGTTCAGACGTGTGCTCTTCCGATCTGGGGAATCTCAGCTTCACAACTTCATTC	Amplicon sequencing
EpCAM	oSTF133/137	ACACTCTTTCCCTACACGACGCTCTTCCGATCTCCCAACTGCAGCGCCGGG	GACTGGAGTTCAGACGTGTGCTCTTCCGATCTCGGGAGGACAGCGACGAGGG	Amplicon sequencing
MYOD1	oSTF11/12	GACTGGAGTTCAGACGTGTGCTCTTCCGATCTCACGACCTGATTTCTACAGCCGCTC	ACACTCTTTCCCTACACGACGCTCTTCCGATCTCTCCACACTGGCGTGCGC	Amplicon sequencing
Binding sites to construct PCR peg or ngRNA	primer name	Primer sequence (5'->3')	Purpose
U6_promoter_F	oJYS_1	CTGTACAAAAAAGCAGGCTTTAAAGGAACCAATTC	Common primers used to construct PCR pegRNAs or ngRNAs
U6_promoter_ R	oJYS_2	GGTGTTTCGTCCTTTCCACAAGATATATAAAGC
PegRNA_F	oJYS_3	GCTTTATATATCTTGTGGAAAGGACGAAACACC
PegRNA_R	oJYS_4	GCAGCACGTGATACACCAAAAAAA
ngRNA_R	oJYS_6	GCAGCACGTGATACACCAAAAAAAGCACCGACTCGGTGCC
tracrRNA_Bottom	oJYS_5	GCACCGACTCGGTGCCACTTTTTCAAGTTGATAACGGACTAGCCTTATTTTAACTTGCTATTTCTAGCTCTAAAAC
Binding sites	primer name	Primer sequence (5'->3')	Purpose
PegRNA_F with adaptor	oJYS_22	ACACTCTTTCCCTACACGACGCTCTTCCGATCTGCTTTATATATCTTGTGGAAAGGACGAAACACC	Sequencing pegRNA library pool
PegRNA_R with adaptor	oJYS_23	GACTGGAGTTCAGACGTGTGCTCTTCCGATCTGCAGCACGTGATACACCAAAAAAA
